# Octopamine receptors at a glance: from expression and anatomical maps to their role in development and behavior in the *Drosophila melanogaster* larva

**DOI:** 10.64898/2026.05.05.722892

**Authors:** Alexandra Großjohann, Vincent Richter, Franziska Reinhardt, Marvin Hah-mann, Ronja Badelt, Juliane Kinnigkeit, Jana Breitfeld, Peter Kovacs, Peter F. Stadler, Irene Coin, Andreas S. Thum

## Abstract

Octopamine is involved in a variety of different physiological and behavioral mechanisms in *Drosophila melanogaster*. Throughout the life cycle of the fruit fly, from the larva to the adult, octopaminergic neurons in both the central and the peripheral nervous system target a multitude of neurons and even non-neuronal tissues, making it challenging to analyze individual mechanisms of octopamine function. One approach to deconstructing this complex system is to examine the postsynaptic components of signal transmission. In *Drosophila*, octopamine interacts with six distinct G-protein-coupled receptors. For some of these receptors, expression maps and functional implications have been described. In contrast, other receptors have been neglected, partly due to the lack of suitable genetic tools. Here, for the first time, we compiled a complete set of mutant lines of all known octopamine receptors, all generated using the same genetic tool, the recently established Trojan Exon system. It integrates the Gal4/UAS binary expression strategy while simultaneously impairing receptor function. This enabled us to generate a comprehensive anatomical map of receptor expression in the larva and, at the same time, analyze the function of individual octopamine receptors during larval development, chemosensory perception and locomotion. All octopamine receptors (Oamb, Octα2R, Octβ1R, Octβ2R, Octβ3R, and Oct-TyrR) showed extensive signal in the central nervous system. The same was found for the peripheral nervous system, with the exception of Octβ2R, which showed pronounced expression in the somatic muscles. We also observed a previously undescribed role of Octβ1R, Octβ3R, and Oct-TyrR in larval hatching and in the survival of larvae and pupae. Molecular evaluation of the Trojan Exon octopamine lines supports our analysis. In addition, we combined the experimental results with gene expression data from the different development stages of *Drosophila melanogaster* and from different tissues and cell populations throughout the body. Overall, we compiled, analyzed and validated a complete set of octopamine lines which, together with gene expression analysis, provides a basis for further functional studies on the larval octopaminergic system.
