## Supplementary Table 2 for "Octopamine receptors at a glance: from expression and anatomical maps to their role in development and behavior in the *Drosophila melanogaster* larva"

### Sheet: Female fecundity
Raw data of Figure 1 A
1. Raw data		n	CantonS	yw	Tβh	Oamb	Octβ1R	Octβ2R	Octβ3R	Oct-TyrR
	#eggs	1	35	9	22	0	13	0	14	12
		2	23	16	27	0	9	6	11	12
		3	28	23	11	0	12	0	14	7
		4	13	15	14	0	9	4	16	9
		5	27	15	11	0	10	0	12	26
		6	25	12	15	0	11	2	9	10
		7	13	23	16	0	13	5	9	11
		8	16	15	15	0	10	5	9	10
		9	21	13	15	0	19	6	27	18
		10	16	13	10	0	17	4	24	13
		11	27	16	10	2	16	1	12	11
		12	32	18	30	1	19	0	14	8
		13	24	24	23	1	15	0	17	23
		14	28	20	13	0	13	0	18	12
		15	25	18	28	0	21	6	20	14
		16	30	22	21	0	15	7	22	12
2. Descriptive statistics			CantonS	yw	Tβh	Oamb	Octβ1R	Octβ2R	Octβ3R	Oct-TyrR
		Number of values	16	16	16	16	16	16	16	16
		Minimum	13	9	10	0	9	0	9	7
		25% Percentile	17.25	13.5	11.5	0	10.25	0	11.25	10
		Median	25	16	15	0	13	3	14	12
		75% Percentile	28	21.5	22.75	0	16.75	5.75	19.5	13.75
		Maximum	35	24	30	2	21	7	27	26
		Interquartile Range	10.75	8	11.25	0	6.5	5.75	8.25	3.75
3. Test for normal distribution (Shapiro-Wilk test)			CantonS	yw	Tβh	Oamb	Octβ1R	Octβ2R	Octβ3R	Oct-TyrR
		Test for normal distribution
		Shapiro-Wilk test
		W	0.9438	0.9519	0.893	0.5069	0.9425	0.8304	0.9299	0.8223
		P value	0.398	0.5196	0.0622	<0.0001	0.3802	0.0071	0.2432	0.0055
		Passed normality test (alpha=0.05)?	Yes	Yes	Yes	No	Yes	No	Yes	No
		P value summary	ns	ns	ns	****	ns	**	ns	**
		Number of values	16	16	16	16	16	16	16	16
4. Kruskal-Wallis test		Kruskal-Wallis test
		P value	<0,0001
		Exact or approximate P value?	Approximate
		P value summary	****
		Do the medians vary signif. (P < 0.05)?	Yes
		Number of groups	8
		Kruskal-Wallis statistic	87.36
5. Dunn´s multiple comparisons test		Dunn's multiple comparisons test	Mean rank diff.	Significant?	Summary	Adjusted P Value	B-?
		yw vs. CantonS	-22.63	No	ns	0.5862	A	CantonS
		yw vs. Tβh	1.625	No	ns	>0.9999	C	Tβh
		yw vs. Oamb	73.06	Yes	****	<0.0001	D	Oamb
		yw vs. Octβ1R	16.19	No	ns	>0.9999	E	Octβ1R
		yw vs. Octβ2R	64.47	Yes	****	<0.0001	F	Octβ2R
		yw vs. Octβ3R	9.75	No	ns	>0.9999	G	Octβ3R
		yw vs. Oct-TyrR	23.78	No	ns	0.4837	H	Oct-TyrR
		Test details	Mean rank 1	Mean rank 2	Mean rank diff,	n1	n2	Z
		yw vs. CantonS	85.28	107.9	-22.63	16	16	1.729
		yw vs. Tβh	85.28	83.66	1.625	16	16	0.1242
		yw vs. Oamb	85.28	12.22	73.06	16	16	5.585
		yw vs. Octβ1R	85.28	69.09	16.19	16	16	1.237
		yw vs. Octβ2R	85.28	20.81	64.47	16	16	4.928
		yw vs. Octβ3R	85.28	75.53	9.75	16	16	0.7452
		yw vs. Oct-TyrR	85.28	61.5	23.78	16	16	1.818

### Sheet: Hatching from the egg
Raw data of Figure 1 B
1. Raw data	CantonS						yw						Tβh						Octβ1R						Octβ3R						Oct-TyrR
	n	number eggs (not hacthed)	number of hatched larvae	total number eggs	hatching rate (number hatched larvae/total number eggs)		n	number eggs (not hacthed)	number of hatched larvae	total number eggs	hatching rate (number hatched larvae/total number eggs)		n	number eggs (not hacthed)	number of hatched larvae	total number eggs	hatching rate (number hatched larvae/total number eggs)		n	number eggs (not hacthed)	number of hatched larvae	total number eggs	hatching rate (number hatched larvae/total number eggs)		n	number eggs (not hacthed)	number of hatched larvae	total number eggs	hatching rate (number hatched larvae/total number eggs)		n	number eggs (not hacthed)	number of hatched larvae	total number eggs	hatching rate (number hatched larvae/total number eggs)
	1	8	25	33	0.757576		1	2	34	36	0.944444		1	11	27	38	0.710526		1	8	12	20	0.6		1	9	30	39	0.769231		1	8	13	21	0.619048
	2	1	38	39	0.974359		2	8	49	57	0.859649		2	9	33	42	0.785714		2	8	21	29	0.724138		2	2	20	22	0.909091		2	5	15	20	0.75
	3	2	39	41	0.95122		3	9	21	30	0.7		3	2	43	45	0.955556		3	4	31	35	0.885714		3	6	25	31	0.806452		3	4	16	20	0.8
	4	0	67	67	1		4	0	44	44	1		4	5	47	52	0.903846		4	8	46	54	0.851852		4	6	25	31	0.806452		4	9	34	43	0.790698
	5	3	45	48	0.9375		5	2	34	36	0.944444		5	10	51	61	0.836066		5	4	28	32	0.875		5	3	43	46	0.934783		5	14	38	52	0.730769
	6	1	41	42	0.97619		6	2	62	64	0.96875		6	4	60	64	0.9375		6	5	33	38	0.868421		6	7	44	51	0.862745		6	18	35	53	0.660377
	7	1	41	42	0.97619		7	1	65	66	0.984848		7	5	46	51	0.901961		7	3	28	31	0.903226		7	7	45	52	0.865385		7	9	22	31	0.709677
	8	1	34	35	0.971429		8	1	35	36	0.972222		8	6	46	52	0.884615		8	2	21	23	0.913043		8	6	42	48	0.875		8	9	23	32	0.71875
	9	5	27	32	0.84375		9	11	44	55	0.8		9	2	64	66	0.969697		9	2	34	36	0.944444		9	8	56	64	0.875		9	8	22	30	0.733333
	10	3	31	34	0.911765		10	1	35	36	0.972222		10	1	33	34	0.970588		10	3	19	22	0.863636		10	5	19	24	0.791667		10	13	35	48	0.729167
	11	1	43	44	0.977273		11	1	22	23	0.956522		11	1	33	34	0.970588		11	16	27	43	0.627907		11	10	47	57	0.824561		11	8	22	30	0.733333
	12	0	43	43	1		12	1	51	52	0.980769		12	4	44	48	0.916667		12	17	34	51	0.666667		12	15	39	54	0.722222		12	4	34	38	0.894737
	13	2	49	51	0.960784		13	1	24	25	0.96		13	1	32	33	0.969697		13	10	22	32	0.6875		13	5	17	22	0.772727		13	4	42	46	0.913043
	14	0	48	48	1		14	0	23	23	1		14	3	37	40	0.925		14	8	40	48	0.833333		14	12	36	48	0.75		14	2	22	24	0.916667
	15	0	39	39	1		15	3	32	35	0.914286		15	1	34	35	0.971429		15	5	35	40	0.875		15	6	31	37	0.837838		15	4	20	24	0.833333
	16	1	34	35	0.971429		16	13	30	43	0.697674		16	5	35	40	0.875		16	14	45	59	0.762712		16	7	31	38	0.815789		16	8	20	28	0.714286
2. Descriptive statistics			CantonS	yw	Tβh	Octβ1R	Octβ3R	Oct-TyrR
		Number of values	16	16	16	16	16	16
		Minimum	0.758	0.698	0.711	0.6	0.722	0.619
		25% Percentile	0.9413	0.8735	0.8775	0.697	0.7778	0.7153
		Median	0.9725	0.9585	0.921	0.858	0.8205	0.733
		75% Percentile	0.9943	0.9788	0.97	0.8833	0.8725	0.8248
		Maximum	1	1	0.971	0.944	0.935	0.917
		Interquartile Range	0.053	0.1053	0.0925	0.1863	0.0947	0.1095
3. Test for normal distribution (Shapiro-Wilk test)			CantonS	yw	Tβh	Octβ1R	Octβ3R	Oct-TyrR
		Test for normal distribution
		Shapiro-Wilk test
		W	0.7198	0.7542	0.8379	0.8845	0.9857	0.9197
		P value	0.0003	0.0007	0.0091	0.0456	0.9929	0.1666
		Passed normality test (alpha=0.05)?	No	No	No	No	Yes	Yes
		P value summary	***	***	**	*	ns	ns
		Number of values	16	16	16	16	16	16
4. Kruskal-Wallis test		Kruskal-Wallis test
		P value	<0,0001
		Exact or approximate P value?	Approximate
		P value summary	****
		Do the medians vary signif. (P < 0.05)?	Yes
		Number of groups	6
		Kruskal-Wallis statistic	42.58
5. Dunn´s multiple comparisons test		Dunn's multiple comparisons test	Mean rank diff.	Significant?	Summary	Adjusted P Value	B-?
		yw vs. CantonS	-10.81	No	ns	>0,9999	A	CantonS
		yw vs. Tβh	6.406	No	ns	>0,9999	C	Tβh
		yw vs. Octβ1R	31.03	Yes	**	0.0081	D	Octβ1R
		yw vs. Octβ3R	29.06	Yes	*	0.0158	E	Octβ3R
		yw vs. Oct-TyrR	40.5	Yes	***	0.0002	F	Oct-TyrR
		Test details	Mean rank 1	Mean rank 2	Mean rank diff,	n1	n2	Z
		yw vs. CantonS	64.53	75.34	-10.81	16	16	1.098
		yw vs. Tβh	64.53	58.13	6.406	16	16	0.6507
		yw vs. Octβ1R	64.53	33.5	31.03	16	16	3.152
		yw vs. Octβ3R	64.53	35.47	29.06	16	16	2.952
		yw vs. Oct-TyrR	64.53	24.03	40.5	16	16	4.113

### Sheet: Larval mortality
Raw data of Figure 1 C
1. Raw data				day
		genotype	n	1	2	3	4	5	6	7	8	9	10	11	12	13	14	15	16	max. number of pupae	pupation %	larval mortality %
	#pupae	WT	1	0	0	0	0	8	19	22	23	24	24	24	24	24	24	24	24	24	80	20
			2	0	0	0	0	11	20	26	27	27	27	27	27	27	27	27	27	27	90	10
			3	0	0	0	0	4	18	28	29	30	30	30	30	30	30	30	30	30	100	0
			4	0	0	0	0	5	25	29	29	29	29	29	29	29	29	29	29	29	96.6667	3.33333
			5	0	0	0	1	22	30	30	30	30	30	30	30	30	30	30	30	30	100	0
			6	0	0	0	0	21	30	30	30	30	30	30	30	30	30	30	30	30	100	0
			7	0	0	0	16	23	28	29	29	29	29	29	29	29	29	29	29	29	96.6667	3.33333
			8	0	0	0	14	22	26	27	27	27	27	27	27	27	27	27	27	27	90	10
			9	0	0	0	18	30	30	30	30	30	30	30	30	30	30	30	30	30	100	0
			10	0	0	0	17	25	25	25	25	25	25	25	25	25	25	25	25	25	83.3333	16.6667
			11	0	0	0	3	26	30	30	30	30	30	30	30	30	30	30	30	30	100	0
			12	0	0	0	15	29	29	29	29	29	29	29	29	29	29	29	29	29	96.6667	3.33333
			13	0	0	0	10	29	29	29	29	29	29	29	29	29	29	29	29	29	96.6667	3.33333
			14	0	0	0	7	26	27	27	27	27	27	27	27	27	27	27	27	27	90	10
			15	0	0	0	7	29	29	29	29	29	29	29	29	29	29	29	29	29	96.6667	3.33333
			16	0	0	0	7	24	29	29	29	29	29	29	29	29	29	29	29	29	96.6667	3.33333
		yw	1	0	0	0	0	1	15	24	24	24	24	24	24	24	24	24	24	24	80	20
			2	0	0	0	0	1	15	22	24	25	26	26	26	26	26	26	26	26	86.6667	13.3333
			3	0	0	0	0	3	14	25	29	30	30	30	30	30	30	30	30	30	100	0
			4	0	0	0	0	15	21	30	30	30	30	30	30	30	30	30	30	30	100	0
			5	0	0	0	0	11	20	27	29	29	29	29	29	29	29	29	29	29	96.6667	3.33333
			6	0	0	0	1	10	24	30	30	30	30	30	30	30	30	30	30	30	100	0
			7	0	0	0	0	6	22	29	29	29	29	29	29	29	29	29	29	29	96.6667	3.33333
			8	0	0	0	1	13	20	24	24	24	24	24	24	24	24	24	24	24	80	20
			9	0	0	0	1	17	25	25	25	25	25	25	25	25	25	25	25	25	83.3333	16.6667
			10	0	0	13	25	25	26	26	26	26	26	26	26	26	26	26	26	26	86.6667	13.3333
			11	0	0	15	30	30	30	30	30	30	30	30	30	30	30	30	30	30	100	0
			12	0	0	19	28	28	28	29	29	29	29	29	29	29	29	29	29	29	96.6667	3.33333
			13	0	0	0	3	26	30	30	30	30	30	30	30	30	30	30	30	30	100	0
			14	0	0	0	2	18	30	30	30	30	30	30	30	30	30	30	30	30	100	0
			15	0	0	0	1	18	20	27	27	27	27	27	27	27	27	27	27	27	90	10
			16	0	0	2	8	21	21	24	24	24	24	24	24	24	24	24	24	24	80	20
		Tβh	1	0	0	0	0	0	11	23	24	24	24	24	24	24	24	24	24	24	80	20
			2	0	0	0	1	9	19	28	28	29	29	29	29	29	29	29	29	29	96.6667	3.33333
			3	0	0	0	0	7	18	26	27	28	28	28	28	28	28	28	28	28	93.3333	6.66667
			4	0	0	0	0	6	17	27	28	29	29	29	29	29	29	29	29	29	96.6667	3.33333
			5	0	0	0	0	2	16	20	25	27	27	27	27	27	27	27	27	27	90	10
			6	0	0	0	0	16	29	29	29	29	29	29	29	29	29	29	29	29	96.6667	3.33333
			7	0	0	0	0	10	26	28	28	28	28	28	28	28	28	28	28	28	93.3333	6.66667
			8	0	0	13	22	22	25	27	27	27	27	27	28	28	28	28	28	28	93.3333	6.66667
			9	0	0	15	21	21	23	25	25	25	25	25	25	25	25	25	25	25	83.3333	16.6667
			10	0	0	12	21	21	21	23	23	23	23	23	23	23	23	23	23	23	76.6667	23.3333
			11	0	0	11	22	22	28	28	28	28	28	28	28	28	28	28	28	28	93.3333	6.66667
			12	0	0	10	26	26	26	28	28	28	28	28	28	28	28	28	28	28	93.3333	6.66667
			13	0	0	0	3	25	27	27	27	27	27	27	27	27	27	27	27	27	90	10
			14	0	0	0	8	27	28	29	29	29	29	29	29	29	29	29	29	29	96.6667	3.33333
			15	0	0	0	1	8	20	28	28	28	28	28	28	28	28	28	28	28	93.3333	6.66667
			16	0	0	0	1	21	25	30	30	30	30	30	30	30	30	30	30	30	100	0
		Octβ1R	1	0	0	0	0	2	16	19	23	23	23	23	23	23	23	23	23	23	76.6667	23.3333
			2	0	0	0	0	0	15	15	22	22	22	23	23	23	23	23	23	23	76.6667	23.3333
			3	0	0	0	0	7	15	24	26	27	27	28	28	28	28	28	28	28	93.3333	6.66667
			4	0	0	0	0	6	21	25	27	27	27	27	27	27	27	27	27	27	90	10
			5	0	0	7	21	21	24	24	24	24	24	24	24	24	24	24	24	24	80	20
			6	0	0	6	22	22	23	24	24	24	24	24	24	24	24	24	24	24	80	20
			7	0	0	8	20	20	26	26	26	26	26	27	27	27	27	27	27	27	90	10
			8	0	0	7	19	19	24	24	24	24	24	24	24	24	24	24	24	24	80	20
			9	0	0	0	2	21	29	30	30	30	30	30	30	30	30	30	30	30	100	0
			10	0	0	0	0	3	16	21	23	23	23	23	23	23	23	23	23	23	76.6667	23.3333
			11	0	0	0	1	8	18	24	24	24	24	24	24	24	24	24	24	24	80	20
			12	0	0	0	1	11	18	24	24	24	25	25	25	25	25	25	25	25	83.3333	16.6667
			13	0	0	0	0	7	18	22	22	23	23	23	23	23	23	23	23	23	76.6667	23.3333
			14	0	0	0	2	13	16	23	23	23	23	23	23	23	23	23	23	23	76.6667	23.3333
			15	0	0	2	6	13	17	17	17	17	17	17	17	17	17	17	17	17	56.6667	43.3333
			16	0	0	2	10	25	29	30	30	30	30	30	30	30	30	30	30	30	100	0
		Octβ3R	1	0	0	0	0	12	19	22	22	22	22	22	24	24	24	24	24	24	80	20
			2	0	0	0	6	26	30	30	30	30	30	30	30	30	30	30	30	30	100	0
			3	0	0	0	1	21	22	23	24	24	24	24	24	24	24	24	24	24	80	20
			4	0	0	0	3	19	26	26	26	26	26	26	26	26	26	26	26	26	86.6667	13.3333
			5	0	0	0	11	25	30	30	30	30	30	30	30	30	30	30	30	30	100	0
			6	0	0	7	16	16	25	26	26	26	26	26	26	26	26	26	26	26	86.6667	13.3333
			7	0	0	9	24	24	27	27	28	28	28	30	30	30	30	30	30	30	100	0
			8	0	0	0	9	20	26	27	27	27	27	27	27	27	27	27	27	27	90	10
			9	0	0	0	5	27	28	28	29	29	29	29	29	29	29	29	29	29	96.6667	3.33333
			10	0	0	0	0	12	17	21	21	21	21	21	21	21	21	21	21	21	70	30
			11	0	0	0	0	8	12	18	18	18	18	18	18	18	18	18	18	18	60	40
			12	0	0	0	1	17	19	21	22	23	23	23	23	23	23	23	23	23	76.6667	23.3333
			13	0	0	0	6	19	21	23	23	23	23	23	23	23	23	23	23	23	76.6667	23.3333
			14	0	0	0	2	12	18	20	20	20	20	20	20	20	20	20	20	20	66.6667	33.3333
			15	0	0	0	6	16	16	21	21	21	21	21	21	21	21	21	21	21	70	30
			16	0	0	1	8	18	20	20	20	20	20	20	20	20	20	20	20	20	66.6667	33.3333
		Oct-TyrR	1	0	0	0	0	8	14	17	21	25	25	25	25	25	25	25	25	25	83.3333	16.6667
			2	0	0	0	0	0	8	15	17	22	23	23	23	23	23	23	23	23	76.6667	23.3333
			3	0	0	0	0	2	12	16	22	23	24	24	24	24	24	24	24	24	80	20
			4	0	0	0	0	7	14	25	27	27	27	28	28	28	28	28	28	28	93.3333	6.66667
			5	0	0	0	0	9	18	26	26	26	26	27	27	27	27	27	27	27	90	10
			6	0	0	0	1	12	22	23	23	23	23	23	23	23	23	23	23	23	76.6667	23.3333
			7	0	0	0	0	11	24	26	27	27	27	27	27	27	27	27	27	27	90	10
			8	0	0	0	0	12	21	21	21	21	21	21	21	21	21	21	21	21	70	30
			9	0	0	10	18	18	25	25	25	25	25	25	25	25	25	25	25	25	83.3333	16.6667
			10	0	0	0	10	22	24	24	24	25	25	25	25	25	25	25	25	25	83.3333	16.6667
			11	0	0	0	2	15	21	23	23	23	23	23	23	23	23	23	23	23	76.6667	23.3333
			12	0	0	0	0	10	14	18	19	19	19	19	19	19	19	19	19	19	63.3333	36.6667
			13	0	0	0	4	25	27	28	28	30	30	30	30	30	30	30	30	30	100	0
			14	0	0	0	1	14	22	24	24	24	24	24	24	24	24	24	24	24	80	20
			15	0	0	0	0	15	22	25	25	25	25	25	25	25	25	25	25	25	83.3333	16.6667
			16	0	0	0	2	14	23	23	23	23	23	23	23	23	23	23	23	23	76.6667	23.3333
2. Descriptive statistics			CantonS	yw	Tβh	Octβ1R	Octβ3R	Oct-TyrR
		Number of values	16	16	16	16	16	16
		Minimum	0	0	0	0	0	0
		Maximum	20	20	23.33	43.33	40	36.67
		Range	20	20	23.33	43.33	40	36.67
		Mean	5.416	7.708	8.334	17.71	18.33	18.33
		Std. Deviation	6.192	8.23	6.441	10.66	13.17	8.944
		Std. Error of Mean	1.548	2.058	1.61	2.665	3.291	2.236
3. Test for normal distribution (Shapiro-Wilk test)			CantonS	yw	Tβh	Octβ1R	Octβ3R	Oct-TyrR
		Test for normal distribution
		Shapiro-Wilk test
		W	0.8041	0.8068	0.8428	0.8909	0.9331	0.9669
		P value	0.0031	0.0034	0.0107	0.0576	0.2725	0.7858
		Passed normality test (alpha=0.05)?	No	No	No	Yes	Yes	Yes
		P value summary	**	**	*	ns	ns	ns
		Number of values	16	16	16	16	16	16
4. Kruskal-Wallis test		Kruskal-Wallis test
		P value	<0,0001
		Exact or approximate P value?	Approximate
		P value summary	****
		Do the medians vary signif. (P < 0.05)?	Yes
		Number of groups	6
		Kruskal-Wallis statistic	25.75
5. Dunn´s multiple comparisons test		Dunn's multiple comparisons test	Mean rank diff.	Significant?	Summary	Adjusted P Value	B-?
		yw vs. CantonS	5.5	No	ns	>0,9999	A	CantonS
		yw vs. Tβh	-4.906	No	ns	>0,9999	C	Tβh
		yw vs. Octβ1R	-27.47	Yes	*	0.0246	D	Octβ1R
		yw vs. Octβ3R	-26	Yes	*	0.0388	E	Octβ3R
		yw vs. Oct-TyrR	-29.63	Yes	*	0.0121	F	Oct-TyrR
		Test details	Mean rank 1	Mean rank 2	Mean rank diff,	n1	n2	Z
		yw vs. CantonS	34.75	29.25	5.5	16	16	0.5632
		yw vs. Tβh	34.75	39.66	-4.906	16	16	0.5024
		yw vs. Octβ1R	34.75	62.22	-27.47	16	16	2.813
		yw vs. Octβ3R	34.75	60.75	-26	16	16	2.662
		yw vs. Oct-TyrR	34.75	64.38	-29.63	16	16	3.034

### Sheet: Pupal mortality
Raw data of Figure 1 D
1. Raw data				day
		genotype	n	1	2	3	4	5	6	7	8	9	10	11	12	13	14	15	16	max. number of adult	adult %	pupal mortality %
	#adult	WT	1	0	0	0	0	0	0	0	0	2	14	16	19	20	20	20	20	20	83.3333	16.6667
			2	0	0	0	0	0	0	0	0	1	14	25	26	26	26	26	26	26	96.2963	3.7037
			3	0	0	0	0	0	0	0	0	0	11	23	29	29	29	29	29	29	96.6667	3.33333
			4	0	0	0	0	0	0	0	0	1	9	28	29	29	29	29	29	29	100	0
			5	0	0	0	0	0	0	0	0	6	29	30	30	30	30	30	30	30	100	0
			6	0	0	0	0	0	0	0	0	3	28	30	30	30	30	30	30	30	100	0
			7	0	0	0	0	0	0	0	2	10	24	29	29	29	29	29	29	29	100	0
			8	0	0	0	0	0	0	0	1	18	22	27	27	27	27	27	27	27	100	0
			9	0	0	0	0	0	0	0	3	22	29	29	29	29	29	29	29	29	96.6667	3.33333
			10	0	0	0	0	0	0	0	9	22	23	23	23	23	23	23	23	23	92	8
			11	0	0	0	0	0	0	0	0	14	29	29	29	29	29	29	29	29	96.6667	3.33333
			12	0	0	0	0	0	0	0	0	24	28	28	28	28	28	28	28	28	96.5517	3.44828
			13	0	0	0	0	0	0	0	0	25	27	27	27	27	27	27	27	27	93.1034	6.89655
			14	0	0	0	0	0	0	0	0	22	27	27	27	27	27	27	27	27	100	0
			15	0	0	0	0	0	0	0	0	18	27	27	27	27	27	27	27	27	93.1034	6.89655
			16	0	0	0	0	0	0	0	0	14	26	27	27	27	27	27	27	27	93.1034	6.89655
		yw	1	0	0	0	0	0	0	0	0	0	6	22	24	24	24	24	24	24	100	0
			2	0	0	0	0	0	0	0	0	0	12	20	24	25	26	26	26	26	100	0
			3	0	0	0	0	0	0	0	0	0	7	24	29	29	29	29	29	29	96.6667	3.33333
			4	0	0	0	0	0	0	0	0	6	13	22	23	23	23	23	23	23	76.6667	23.3333
			5	0	0	0	0	0	0	0	0	5	13	22	24	24	24	24	24	24	82.7586	17.2414
			6	0	0	0	0	0	0	0	0	1	14	25	26	27	27	28	28	28	93.3333	6.66667
			7	0	0	0	0	0	0	0	0	3	17	27	28	28	28	28	28	28	96.5517	3.44828
			8	0	0	0	0	0	0	0	1	12	18	20	22	24	24	24	20	24	100	0
			9	0	0	0	0	0	0	0	0	12	22	24	24	24	25	25	25	25	100	0
			10	0	0	0	0	0	0	0	6	24	26	26	26	26	26	26	26	26	100	0
			11	0	0	0	0	0	0	0	2	25	30	30	30	30	30	30	30	30	100	0
			12	0	0	0	0	0	0	0	10	27	27	27	27	27	27	27	27	27	93.1034	6.89655
			13	0	0	0	0	0	0	0	0	19	28	30	30	30	30	30	30	30	100	0
			14	0	0	0	0	0	0	0	1	9	23	25	26	26	26	26	26	26	86.6667	13.3333
			15	0	0	0	0	0	0	0	0	14	20	25	25	26	27	27	27	27	100	0
			16	0	0	0	0	0	0	0	6	18	20	24	24	24	24	24	24	24	100	0
		Tβh	1	0	0	0	0	0	0	0	0	0	3	11	23	24	24	24	24	24	100	0
			2	0	0	0	0	0	0	0	0	1	11	26	26	26	26	26	26	26	89.6552	10.3448
			3	0	0	0	0	0	0	0	0	2	10	24	28	28	28	28	28	28	100	0
			4	0	0	0	0	0	0	0	0	0	8	26	29	29	29	29	29	29	100	0
			5	0	0	0	0	0	0	0	0	1	2	14	22	22	22	22	22	22	81.4815	18.5185
			6	0	0	0	0	0	0	0	0	5	21	28	28	28	28	28	28	28	96.5517	3.44828
			7	0	0	0	0	0	0	0	0	1	18	28	28	28	28	28	28	28	100	0
			8	0	0	0	0	0	0	0	0	14	20	23	25	25	25	25	25	25	89.2857	10.7143
			9	0	0	0	0	0	0	0	0	17	23	24	24	24	24	24	24	24	96	4
			10	0	0	0	0	0	0	0	1	18	22	22	22	22	22	22	22	22	95.6522	4.34783
			11	0	0	0	0	0	0	0	0	15	23	27	27	27	27	27	27	27	96.4286	3.57143
			12	0	0	0	0	0	0	0	1	16	25	28	28	28	28	28	28	28	100	0
			13	0	0	0	0	0	0	0	0	11	26	27	27	27	27	27	27	27	100	0
			14	0	0	0	0	0	0	0	0	14	25	26	26	26	26	26	26	26	89.6552	10.3448
			15	0	0	0	0	0	0	0	0	2	13	23	26	26	26	26	26	26	92.8571	7.14286
			16	0	0	0	0	0	0	0	0	10	24	26	27	27	27	27	27	27	90	10
		Octβ1R	1	0	0	0	0	0	0	0	0	0	7	15	20	22	22	23	23	23	100	0
			2	0	0	0	0	0	0	0	0	0	2	13	21	21	22	22	22	22	95.6522	4.34783
			3	0	0	0	0	0	0	0	0	0	9	15	21	22	22	22	22	22	78.5714	21.4286
			4	0	0	0	0	0	0	0	0	0	15	21	24	24	24	24	24	24	88.8889	11.1111
			5	0	0	0	0	0	0	0	0	16	22	23	23	23	23	23	23	23	95.8333	4.16667
			6	0	0	0	0	0	0	0	1	13	21	22	23	23	23	23	23	23	95.8333	4.16667
			7	0	0	0	0	0	0	0	0	10	20	24	25	25	25	25	25	25	92.5926	7.40741
			8	0	0	0	0	0	0	0	1	6	16	21	24	24	24	24	24	24	100	0
			9	0	0	0	0	0	0	0	0	8	24	24	24	24	26	26	26	26	86.6667	13.3333
			10	0	0	0	0	0	0	0	0	0	6	13	15	15	15	15	15	15	65.2174	34.7826
			11	0	0	0	0	0	0	0	1	4	11	22	22	22	22	22	22	22	91.6667	8.33333
			12	0	0	0	0	0	0	0	1	5	16	22	24	24	24	25	25	25	100	0
			13	0	0	0	0	0	0	0	0	2	14	22	23	23	23	23	23	23	100	0
			14	0	0	0	0	0	0	0	1	9	13	19	20	20	20	20	20	20	86.9565	13.0435
			15	0	0	0	0	0	0	0	2	7	16	17	17	17	17	17	17	17	100	0
			16	0	0	0	0	0	0	0	5	18	18	18	18	18	18	18	18	18	60	40
		Octβ3R	1	0	0	0	0	0	0	0	0	6	15	21	21	21	21	21	21	21	87.5	12.5
			2	0	0	0	0	0	0	0	0	21	29	30	30	30	30	30	30	30	100	0
			3	0	0	0	0	0	0	0	0	14	21	23	23	24	24	24	24	24	100	0
			4	0	0	0	0	0	0	0	0	15	24	25	25	25	25	25	25	25	96.1538	3.84615
			5	0	0	0	0	0	0	0	1	24	29	30	30	30	30	30	30	30	100	0
			6	0	0	0	0	0	0	0	2	15	22	26	26	26	26	26	26	26	100	0
			7	0	0	0	0	0	0	0	2	17	21	24	24	24	25	25	25	25	83.3333	16.6667
			8	0	0	0	0	0	0	0	1	17	24	26	26	26	26	26	26	26	96.2963	3.7037
			9	0	0	0	0	0	0	0	0	15	22	24	25	25	25	25	26	26	89.6552	10.3448
			10	0	0	0	0	0	0	0	0	8	19	21	21	21	21	21	21	21	100	0
			11	0	0	0	0	0	0	0	0	6	13	15	16	16	16	16	16	16	88.8889	11.1111
			12	0	0	0	0	0	0	0	1	12	20	22	23	23	23	23	23	23	100	0
			13	0	0	0	0	0	0	0	2	18	21	23	23	23	23	23	23	23	100	0
			14	0	0	0	0	0	0	0	1	7	18	20	20	20	20	20	20	20	100	0
			15	0	0	0	0	0	0	0	2	17	20	21	21	21	21	21	21	21	100	0
			16	0	0	0	0	0	0	0	2	18	20	20	20	20	20	20	20	20	100	0
		Oct-TyrR	1	0	0	0	0	0	0	0	0	1	13	15	21	22	23	25	25	25	100	0
			2	0	0	0	0	0	0	0	0	0	3	11	20	20	21	21	21	21	91.3043	8.69565
			3	0	0	0	0	0	0	0	0	0	5	10	20	20	20	20	20	20	83.3333	16.6667
			4	0	0	0	0	0	0	0	0	1	11	19	25	26	26	26	26	26	92.8571	7.14286
			5	0	0	0	0	0	0	0	0	2	13	24	26	26	26	26	26	26	96.2963	3.7037
			6	0	0	0	0	0	0	0	0	5	12	16	16	16	16	16	16	16	69.5652	30.4348
			7	0	0	0	0	0	0	0	0	3	13	22	22	23	23	23	23	23	85.1852	14.8148
			8	0	0	0	0	0	0	0	0	2	11	15	15	15	15	15	15	15	71.4286	28.5714
			9	0	0	0	0	0	0	0	0	5	19	23	23	23	23	23	23	23	92	8
			10	0	0	0	0	0	0	0	0	16	22	23	23	23	23	23	23	23	92	8
			11	0	0	0	0	0	0	0	0	1	8	9	12	12	12	12	12	12	52.1739	47.8261
			12	0	0	0	0	0	0	0	0	4	9	14	14	14	14	14	14	14	73.6842	26.3158
			13	0	0	0	0	0	0	0	0	12	19	19	20	20	20	20	20	20	66.6667	33.3333
			14	0	0	0	0	0	0	0	0	7	13	17	17	17	17	17	17	17	70.8333	29.1667
			15	0	0	0	0	0	0	0	0	9	22	24	24	24	24	24	24	24	96	4
			16	0	0	0	0	0	0	0	0	9	21	23	23	23	23	23	23	23	100	0
2. Descriptive statistics			CantonS	yw	Tβh	Octβ1R	Octβ3R	Oct-TyrR
		Number of values	16	16	16	16	16	16
		Minimum	0	0	0	0	0	0
		Maximum	16.67	23.33	18.52	40	16.67	47.83
		Range	16.67	23.33	18.52	40	16.67	47.83
		Mean	3.907	4.641	5.151	10.13	3.636	16.67
		Std. Deviation	4.467	7.256	5.523	12.32	5.666	14.19
		Std. Error of Mean	1.117	1.814	1.381	3.079	1.416	3.548
3. Test for normal distribution (Shapiro-Wilk test)			CantonS	yw	Tβh	Octβ1R	Octβ3R	Oct-TyrR
		Test for normal distribution
		Shapiro-Wilk test
		W	0.8041	0.7098	0.8505	0.7957	0.6936	0.9069
		P value	0.0031	0.0002	0.0138	0.0024	0.0001	0.1038
		Passed normality test (alpha=0.05)?	No	No	No	No	No	Yes
		P value summary	**	***	*	**	***	ns
		Number of values	16	16	16	16	16	16
4. Kruskal-Wallis test		Kruskal-Wallis test
		P value	0.0043
		Exact or approximate P value?	Approximate
		P value summary	**
		Do the medians vary signif. (P < 0.05)?	Yes
		Number of groups	6
		Kruskal-Wallis statistic	17.08
5. Dunn´s multiple comparisons test		Dunn's multiple comparisons test	Mean rank diff.	Significant?	Summary	Adjusted P Value	B-?
		yw vs. CantonS	-1.813	No	ns	>0,9999	A	CantonS
		yw vs. Tβh	-7.594	No	ns	>0,9999	C	Tβh
		yw vs. Octβ1R	-17	No	ns	0.3733	D	Octβ1R
		yw vs. Octβ3R	1.781	No	ns	>0,9999	E	Octβ3R
		yw vs. Oct-TyrR	-30.5	Yes	**	0.0069	F	Oct-TyrR
		Test details	Mean rank 1	Mean rank 2	Mean rank diff,	n1	n2	Z
		yw vs. CantonS	39.31	41.13	-1.813	16	16	0.19
		yw vs. Tβh	39.31	46.91	-7.594	16	16	0.7962
		yw vs. Octβ1R	39.31	56.31	-17	16	16	1.783
		yw vs. Octβ3R	39.31	37.53	1.781	16	16	0.1868
		yw vs. Oct-TyrR	39.31	69.81	-30.5	16	16	3.198
