## Supplementary Table 3 for "Octopamine receptors at a glance: from expression and anatomical maps to their role in development and behavior in the *Drosophila melanogaster* larva"

### Sheet: 1-octanol
Raw data of Figure 2 A
1. Raw data	CantonS							yw							Tβh							Octβ1R							Octβ3R							Oct-TyrR
	n	1-octanol	Neutral1	empty container	Total1	Pref1		n	1-octanol	Neutral1	empty container	Total1	Pref1		n	1-octanol	Neutral1	empty container	Total1	Pref1		n	1-octanol	Neutral1	empty container	Total1	Pref1		n	1-octanol	Neutral1	empty container	Total1	Pref1		n	1-octanol	Neutral1	empty container	Total1	Pref1
	1	16	7	7	30	0.3		1	16	6	8	30	0.266667		1	16	6	8	30	0.266667		1	10	12	8	30	0.0666667		1	10	10	7	27	0.111111		1	20	1	9	30	0.366667
	2	12	5	12	29	0		2	14	4	12	30	0.0666667		2	16	5	9	30	0.233333		2	10	11	7	28	0.107143		2	14	7	9	30	0.166667		2	18	4	6	28	0.428571
	3	15	4	11	30	0.133333		3	16	6	8	30	0.266667		3	15	3	11	29	0.137931		3	12	10	8	30	0.133333		3	13	8	9	30	0.133333		3	17	6	6	29	0.37931
	4	13	5	12	30	0.0333333		4	11	10	6	27	0.185185		4	15	5	10	30	0.166667		4	15	9	6	30	0.3		4	9	13	6	28	0.107143		4	10	11	9	30	0.0333333
	5	16	7	7	30	0.3		5	12	5	11	28	0.0357143		5	15	5	9	29	0.206897		5	8	15	7	30	0.0333333		5	19	1	10	30	0.3		5	10	12	8	30	0.0666667
	6	18	5	7	30	0.366667		6	13	7	10	30	0.1		6	16	6	8	30	0.266667		6	13	10	7	30	0.2		6	12	7	10	29	0.0689655		6	15	4	10	29	0.172414
	7	14	4	11	29	0.103448		7	11	11	8	30	0.1		7	14	5	9	28	0.178571		7	10	15	5	30	0.166667		7	9	15	3	27	0.222222		7	17	4	9	30	0.266667
	8	19	0	11	30	0.266667		8	16	4	8	28	0.285714		8	14	3	12	29	0.0689655		8	12	14	4	30	0.266667		8	10	9	8	27	0.0740741		8	18	5	4	27	0.518519
	9	16	4	10	30	0.2		9	15	3	12	30	0.1		9	15	11	3	29	0.413793		9	12	11	7	30	0.166667		9	15	4	11	30	0.133333		9	13	7	10	30	0.1
	10	15	5	9	29	0.206897		10	21	2	7	30	0.466667		10	14	4	9	27	0.185185		10	14	11	5	30	0.3		10	15	9	6	30	0.3		10	13	9	7	29	0.206897
	11	19	2	9	30	0.333333		11	13	6	10	29	0.103448		11	13	8	8	29	0.172414		11	15	10	5	30	0.333333		11	11	11	8	30	0.1		11	19	6	5	30	0.466667
	12	17	2	11	30	0.2		12	14	7	9	30	0.166667		12	18	3	9	30	0.3		12	15	5	9	29	0.206897		12	9	10	9	28	0		12	12	6	12	30	0
	13	17	3	10	30	0.233333		13	19	4	7	30	0.4		13	11	6	11	28	0		13	13	5	12	30	0.0333333		13	14	7	7	28	0.25		13	11	9	9	29	0.0689655
	14	13	9	8	30	0.166667		14	18	3	8	29	0.344828		14	16	5	9	30	0.233333		14	8	10	8	26	0		14	16	8	5	29	0.37931		14	9	8	10	27	-0.037037
	15	17	4	8	29	0.310345		15	14	6	9	29	0.172414		15	16	2	12	30	0.133333		15	9	13	8	30	0.0333333		15	8	15	6	29	0.0689655		15	17	2	11	30	0.2
	16	17	6	5	28	0.428571		16	10	8	11	29	-0.0344828		16	16	3	11	30	0.166667		16	11	6	13	30	-0.0666667		16	11	7	8	26	0.115385		16	10	4	15	29	-0.172414
2. Descriptive statistics			CantonS	yw	Tβh	Octβ1R	Octβ3R	Oct-TyrR
		Number of values	16	16	16	16	16	16
		Minimum	13	9	10	9	9	7
		25% Percentile	17.25	13.5	11.5	10.25	11.25	10
		Median	25	16	15	13	14	12
		75% Percentile	28	21.5	22.75	16.75	19.5	13.75
		Maximum	35	24	30	21	27	26
		Interquartile Range	10.75	8	11.25	6.5	8.25	3.75
3. Wilcoxon Signed Rank Test			CantonS	yw	Tβh	Octβ1R	Octβ3R	Oct-TyrR
		Wilcoxon Signed Rank Test
		Sum of signed ranks (W)	120	134	120	111	120	103
		Sum of positive ranks	120	135	120	115.5	120	111.5
		Sum of negative ranks	0	-1	0	-4.5	0	-8.5
		P value (two tailed)	<0,0001	<0,0001	<0,0001	0.0005	<0,0001	0.0016
		Exact or estimate?	Exact	Exact	Exact	Exact	Exact	Exact
		P value summary	****	****	****	***	****	**
		Significant (alpha=0.05)?	Yes	Yes	Yes	Yes	Yes	Yes
4. Test for normal distribution (Shapiro-Wilk test)			CantonS	yw	Tβh	Octβ1R	Octβ3R	Oct-TyrR
		Test for normal distribution
		Shapiro-Wilk test
		W	0.9791	0.9586	0.9676	0.9586	0.9224	0.9693
		P value	0.9561	0.6372	0.798	0.6371	0.1843	0.8267
		Passed normality test (alpha=0.05)?	Yes	Yes	Yes	Yes	Yes	Yes
		P value summary	ns	ns	ns	ns	ns	ns
		Number of values	16	16	16	16	16	16
5. Ordinary one way ANOVA		ANOVA summary
		F	0.7534
		P value	0.5858
		P value summary	ns
		Significant diff. among means (P < 0.05)?	No
		R squared	0.04017
6. Dunnett's multiple comparisons test		Dunnett's multiple comparisons test	Mean Diff,	95,00% CI of diff,	Significant?	Summary	Adjusted P Value	B-?
		y1w* vs. WT-CS	-0.03463	-0,1555 to 0,08630	No	ns	0.9198	A	WT-CS
		y1w* vs. Tβh	-0.006437	-0,1274 to 0,1145	No	ns	0.9998	C	Tβh
		y1w* vs. Octβ1R	0.04675	-0,07417 to 0,1677	No	ns	0.7812	D	Octβ1R
		y1w* vs. Octβ3R	0.03119	-0,08973 to 0,1521	No	ns	0.9461	E	Octβ3R
		y1w* vs. Oct-TyrR	-0.002437	-0,1234 to 0,1185	No	ns	>0,9999	F	Oct-TyrR
		Test details	Mean 1	Mean 2	Mean Diff,	SE of diff,	n1	n2	q	DF
		y1w* vs. WT-CS	0.1893	0.2239	-0.03463	0.04726	16	16	0.7326	90
		y1w* vs. Tβh	0.1893	0.1957	-0.006437	0.04726	16	16	0.1362	90
		y1w* vs. Octβ1R	0.1893	0.1425	0.04675	0.04726	16	16	0.9892	90
		y1w* vs. Octβ3R	0.1893	0.1581	0.03119	0.04726	16	16	0.6599	90
		y1w* vs. Oct-TyrR	0.1893	0.1917	-0.002437	0.04726	16	16	0.05158	90

### Sheet: amyl acetate
Raw data of Figure 2 B
1. Raw data	CantonS							yw							Tβh							Octβ1R							Octβ3R							Oct-TyrR
	n	amyl acetate	Neutral1	empty container	Total1	Pref1		n	amyl acetate	Neutral1	empty container	Total1	Pref1		n	amyl acetate	Neutral1	empty container	Total1	Pref1		n	amyl acetate	Neutral1	empty container	Total1	Pref1		n	amyl acetate	Neutral1	empty container	Total1	Pref1		n	amyl acetate	Neutral1	empty container	Total1	Pref1
	1	21	4	5	30	0.533333		1	15	5	10	30	0.166667		1	26	2	2	30	0.8		1	15	6	8	29	0.241379		1	19	5	6	30	0.433333		1	21	1	8	30	0.433333
	2	21	1	8	30	0.433333		2	12	11	7	30	0.166667		2	24	1	5	30	0.633333		2	17	2	11	30	0.2		2	17	1	12	30	0.166667		2	23	1	6	30	0.566667
	3	12	8	9	29	0.103448		3	12	11	7	30	0.166667		3	25	1	4	30	0.7		3	13	5	12	30	0.0333333		3	16	7	7	30	0.3		3	21	2	7	30	0.466667
	4	16	3	11	30	0.166667		4	18	7	5	30	0.433333		4	15	2	13	30	0.0666667		4	17	11	1	29	0.551724		4	17	7	6	30	0.366667		4	17	0	13	30	0.133333
	5	21	2	6	29	0.517241		5	18	0	12	30	0.2		5	17	1	12	30	0.166667		5	13	10	7	30	0.2		5	14	10	6	30	0.266667		5	17	4	9	30	0.266667
	6	17	6	6	29	0.37931		6	15	4	10	29	0.172414		6	15	8	5	28	0.357143		6	21	3	5	29	0.551724		6	18	6	3	27	0.555556		6	15	8	6	29	0.310345
	7	20	6	3	29	0.586207		7	21	2	7	30	0.466667		7	13	6	11	30	0.0666667		7	18	4	7	29	0.37931		7	28	2	0	30	0.933333		7	17	5	6	28	0.392857
	8	16	10	4	30	0.4		8	15	8	6	29	0.310345		8	13	7	7	27	0.222222		8	17	9	4	30	0.433333		8	19	6	5	30	0.466667		8	14	8	8	30	0.2
	9	21	2	7	30	0.466667		9	16	3	11	30	0.166667		9	16	1	13	30	0.1		9	11	17	2	30	0.3		9	22	4	4	30	0.6		9	14	3	13	30	0.0333333
	10	14	7	9	30	0.166667		10	11	11	8	30	0.1		10	20	6	4	30	0.533333		10	17	6	5	28	0.428571		10	15	3	12	30	0.1		10	13	3	13	29	0
	11	20	3	7	30	0.433333		11	16	5	8	29	0.275862		11	19	4	7	30	0.4		11	15	7	8	30	0.233333		11	14	10	5	29	0.310345		11	15	6	8	29	0.241379
	12	23	5	2	30	0.7		12	24	3	3	30	0.7		12	16	2	12	30	0.133333		12	16	6	7	29	0.310345		12	20	5	5	30	0.5		12	19	1	10	30	0.3
	13	14	9	7	30	0.233333		13	19	4	7	30	0.4		13	15	3	12	30	0.1		13	9	13	7	29	0.0689655		13	11	13	4	28	0.25		13	14	4	12	30	0.0666667
	14	20	2	8	30	0.4		14	15	4	11	30	0.133333		14	23	5	2	30	0.7		14	18	7	5	30	0.433333		14	20	4	6	30	0.466667		14	15	11	3	29	0.413793
	15	19	3	8	30	0.366667		15	16	9	4	29	0.413793		15	21	3	6	30	0.5		15	13	11	6	30	0.233333		15	13	13	3	29	0.344828		15	19	4	7	30	0.4
	16	20	2	8	30	0.4		16	19	6	4	29	0.517241		16	16	9	5	30	0.366667		16	15	7	6	28	0.321429		16	20	6	2	28	0.642857		16	16	5	8	29	0.275862
2. Descriptive statistics			CantonS	yw	Tβh	Octβ1R	Octβ3R	Oct-TyrR
		Number of values	16	16	16	16	16	16
		Minimum	0.103	0.1	0.067	0.033	0.1	0
		25% Percentile	0.2665	0.167	0.1083	0.2083	0.2753	0.1498
		Median	0.4	0.238	0.362	0.305	0.4	0.288
		75% Percentile	0.5045	0.4283	0.608	0.432	0.542	0.4105
		Maximum	0.7	0.7	0.8	0.552	0.933	0.567
		Interquartile Range	0.238	0.2613	0.4997	0.2237	0.2667	0.2607
3. Wilcoxon Signed Rank Test			CantonS	yw	Tβh	Octβ1R	Octβ3R	Oct-TyrR
		Wilcoxon Signed Rank Test
		Sum of signed ranks (W)	136	136	136	136	136	120
		Sum of positive ranks	136	136	136	136	136	120
		Sum of negative ranks	0	0	0	0	0	0
		P value (two tailed)	<0,0001	<0,0001	<0,0001	<0,0001	<0,0001	<0,0001
		Exact or estimate?	Exact	Exact	Exact	Exact	Exact	Exact
		P value summary	****	****	****	****	****	****
		Significant (alpha=0.05)?	Yes	Yes	Yes	Yes	Yes	Yes
4. Test for normal distribution (Shapiro-Wilk test)			CantonS	yw	Tβh	Octβ1R	Octβ3R	Oct-TyrR
		Test for normal distribution
		Shapiro-Wilk test
		W	0.9553	0.8873	0.9073	0.961	0.9566	0.9678
		P value	0.5787	0.0505	0.1051	0.6795	0.6004	0.8015
		Passed normality test (alpha=0.05)?	Yes	Yes	Yes	Yes	Yes	Yes
		P value summary	ns	ns	ns	ns	ns	ns
		Number of values	16	16	16	16	16	16
5. Ordinary one way ANOVA		ANOVA summary
		F	1.431
		P value	0.2207
		P value summary	ns
		Significant diff. among means (P < 0.05)?	No
		R squared	0.07366
6. Dunnett's multiple comparisons test		Dunnett's multiple comparisons test	Mean Diff,	95,00% CI of diff,	Significant?	Summary	Adjusted P Value	B-?
		y1w* vs. WT-CS	-0.09344	-0,2631 to 0,07623	No	ns	0.4861	A	WT-CS
		y1w* vs. Tβh	-0.066	-0,2357 to 0,1037	No	ns	0.7772	C	Tβh
		y1w* vs. Octβ1R	-0.008	-0,1777 to 0,1617	No	ns	0.9998	D	Octβ1R
		y1w* vs. Octβ3R	-0.1197	-0,2894 to 0,04998	No	ns	0.2563	E	Octβ3R
		y1w* vs. Oct-TyrR	0.01806	-0,1516 to 0,1877	No	ns	0.9985	F	Oct-TyrR
		Test details	Mean 1	Mean 2	Mean Diff,	SE of diff,	n1	n2	q	DF
		y1w* vs. WT-CS	0.2994	0.3928	-0.09344	0.06631	16	16	1.409	90
		y1w* vs. Tβh	0.2994	0.3654	-0.066	0.06631	16	16	0.9953	90
		y1w* vs. Octβ1R	0.2994	0.3074	-0.008	0.06631	16	16	0.1206	90
		y1w* vs. Octβ3R	0.2994	0.4191	-0.1197	0.06631	16	16	1.805	90
		y1w* vs. Oct-TyrR	0.2994	0.2813	0.01806	0.06631	16	16	0.2724	90

### Sheet: locomotion
Raw data of Figure 2 C
1. Raw data		n	CantonS	yw	Tβh	Oamb	Octβ1R	Octβ2R	Octβ3R	Oct-TyrR
	#strides/min	1	35	42	38	24	46	9	21	40
		2	16	18	40	42	48	10	27	30
		3	20	30	27	28	58	14	26	22
		4	52	60	25	28	40	12	32	30
		5	33	39	68	28	42	13	17	45
		6	31	22	22	28	38	13	40	41
		7	30	33	28	40	44	12	30	34
		8	40	32	26	36	46	21	17	40
		9	58	28	39	19	47	17	28	18
		10	30	58	45	25	57	1	29	32
		11	37	26	14	26	53	9	37	53
		12	21	49	36	43	39	20	25	54
		13	34	28	47	46	58	16	23	67
		14	22	39	37	36	38	8	46	53
		15	35	33	21	34	47	9	46	42
2. Descriptive statistics			CantonS	yw	Tβh	Oamb	Octβ1R	Octβ2R	Octβ3R	Oct-TyrR
		Number of values	15	15	15	15	15	15	15	15
		Minimum	16	18	19	38	1	17	18	14
		25% Percentile	22	28	26	40	9	23	30	25
		Median	33	33	28	46	12	28	40	36
		75% Percentile	37	42	40	53	16	37	53	40
		Maximum	58	60	46	58	21	46	67	68
		Interquartile Range	15	14	14	13	7	14	23	15
3. Test for normal distribution (Shapiro-Wilk test)			CantonS	yw	Tβh	Oamb	Octβ1R	Octβ2R	Octβ3R	Oct-TyrR
		Test for normal distribution
		Shapiro-Wilk test
		W	0.932	0.9312	0.9428	0.9045	0.96	0.9341	0.9749	0.9327
		P value	0.2924	0.2844	0.4195	0.1114	0.6922	0.3143	0.9227	0.2992
		Passed normality test (alpha=0.05)?	Yes	Yes	Yes	Yes	Yes	Yes	Yes	Yes
		P value summary	ns	ns	ns	ns	ns	ns	ns	ns
		Number of values	15	15	15	15	15	15	15	15
4. Ordinary one way ANOVA		ANOVA summary
		F	13.89
		P value	<0,0001
		P value summary	****
		Significant diff. among means (P < 0.05)?	Yes
		R squared	0.4648
5. Dunnett's multiple comparisons test		Dunnett's multiple comparisons test	Mean Diff,	95,00% CI of diff,	Significant?	Summary	Adjusted P Value	B-?
		y1w* vs. WT-CS	2.867	-7,131 to 12,86	No	ns	0.9577	A	WT-CS
		y1w* vs. Oamb	3.6	-6,397 to 13,60	No	ns	0.8808	C	Oamb
		y1w* vs. Octβ1R	-10.93	-20,93 to -0,9361	Yes	*	0.0257	D	Octβ1R
		y1w* vs. Octβ2R	23.53	13,54 to 33,53	Yes	****	<0,0001	E	Octβ2R
		y1w* vs. Octβ3R	6.2	-3,797 to 16,20	No	ns	0.4092	F	Octβ3R
		y1w* vs. Oct-TyrR	-4.267	-14,26 to 5,731	No	ns	0.7744	G	Oct-TyrR
		y1w* vs. Tβh	1.6	-8,397 to 11,60	No	ns	0.9976	H	Tβh
		Test details	Mean 1	Mean 2	Mean Diff,	SE of diff,	n1	n2	q	DF
		y1w* vs. WT-CS	35.8	32.93	2.867	3.766	15	15	0.7611	112
		y1w* vs. Oamb	35.8	32.2	3.6	3.766	15	15	0.9558	112
		y1w* vs. Octβ1R	35.8	46.73	-10.93	3.766	15	15	2.903	112
		y1w* vs. Octβ2R	35.8	12.27	23.53	3.766	15	15	6.248	112
		y1w* vs. Octβ3R	35.8	29.6	6.2	3.766	15	15	1.646	112
		y1w* vs. Oct-TyrR	35.8	40.07	-4.267	3.766	15	15	1.133	112
		y1w* vs. Tβh	35.8	34.2	1.6	3.766	15	15	0.4248	112

### Sheet: feeding
Raw data of Figure 2 D
1. Raw data		n	CantonS	yw	Tβh	Oamb	Octβ1R	Octβ2R	Octβ3R	Oct-TyrR
	#mouth hook contractions/min	1	163	164	156	169	162	116	181	134
		2	140	143	200	182	156	93	141	158
		3	110	148	170	186	152	102	137	159
		4	167	154	119	124	137	104	162	174
		5	148	135	156	151	119	123	116	174
		6	148	144	165	159	168	118	140	161
		7	155	156	158	159	165	119	124	128
		8	157	160	140	122	154	98	99	158
		9	162	133	160	134	123	139	110	128
		10	126	122	105	131	155	102	113	131
		11	133	129	213	135	114	125	106	125
		12	147	143	157	154	165	118	113	137
		13	138	157	156	116	143	86	122	142
		14	164	147	150	96	168	104	121	127
		15	98	143	175	149	128	122	134	138
2. Descriptive statistics			CantonS	yw	Tβh	Oamb	Octβ1R	Octβ2R	Octβ3R	Oct-TyrR
		Number of values	15	15	15	15	15	15	15	15
		Minimum	98	122	105	96	114	86	99	125
		25% Percentile	133	135	150	124	128	102	113	128
		Median	148	144	157	149	154	116	122	138
		75% Percentile	162	156	170	159	165	122	140	159
		Maximum	167	164	213	186	168	139	181	174
		Interquartile Range	29	21	20	35	37	20	27	31
3. Test for normal distribution (Shapiro-Wilk test)			CantonS	yw	Tβh	Oamb	Octβ1R	Octβ2R	Octβ3R	Oct-TyrR
		Test for normal distribution
		Shapiro-Wilk test
		W	0.9075	0.9708	0.9323	0.9796	0.8917	0.963	0.9149	0.878
		P value	0.1239	0.8692	0.295	0.9665	0.0712	0.7449	0.1608	0.0443
		Passed normality test (alpha=0.05)?	Yes	Yes	Yes	Yes	Yes	Yes	Yes	No
		P value summary	ns	ns	ns	ns	ns	ns	ns	*
		Number of values	15	15	15	15	15	15	15	15
4. Kruskal-Wallis test		Kruskal-Wallis test
		P value	<0,0001
		Exact or approximate P value?	Approximate
		P value summary	****
		Do the medians vary signif. (P < 0.05)?	Yes
		Number of groups	8
		Kruskal-Wallis statistic	37.67
5. Dunn's multiple comparisons test		Dunn's multiple comparisons test	Mean rank diff,	Significant?	Summary	Adjusted P Value	B-?
		y1w* vs. WT-CS	0.6	No	ns	>0,9999	A	WT-CS
		y1w* vs. Tβh	-16.73	No	ns	>0,9999	C	Tβh
		y1w* vs. Oamb	2.033	No	ns	>0,9999	D	Oamb
		y1w* vs. Octβ1R	-4.2	No	ns	>0,9999	E	Octβ1R
		y1w* vs. Octβ2R	49.1	Yes	***	0.0008	F	Octβ2R
		y1w* vs. Octβ3R	27.33	No	ns	0.2196	G	Octβ3R
		y1w* vs. Oct-TyrR	0	No	ns	>0,9999	H	Oct-TyrR
		Test details	Mean rank 1	Mean rank 2	Mean rank diff,	n1	n2	Z
		y1w* vs. WT-CS	67.77	67.17	0.6	15	15	0.04725
		y1w* vs. Tβh	67.77	84.5	-16.73	15	15	1.318
		y1w* vs. Oamb	67.77	65.73	2.033	15	15	0.1601
		y1w* vs. Octβ1R	67.77	71.97	-4.2	15	15	0.3307
		y1w* vs. Octβ2R	67.77	18.67	49.1	15	15	3.866
		y1w* vs. Octβ3R	67.77	40.43	27.33	15	15	2.152
		y1w* vs. Oct-TyrR	67.77	67.77	0	15	15	0

### Sheet: arabinose
Raw data of Figure 2 E
1. Raw data	CantonS							yw							Tβh							Octβ1R							Octβ3R							Oct-TyrR
	n	arabinose	Neutral1	agarose	Total1	Pref1		n	arabinose	Neutral1	agarose	Total1	Pref1		n	arabinose	Neutral1	agarose	Total1	Pref1		n	arabinose	Neutral1	agarose	Total1	Pref1		n	arabinose	Neutral1	agarose	Total1	Pref1		n	arabinose	Neutral1	agarose	Total1	Pref1
	1	11	15	4	30	0.233333		1	16	1	13	30	0.1		1	14	13	3	30	0.366667		1	13	5	9	27	0.148148		1	11	12	7	30	0.133333		1	13	8	9	30	0.133333
	2	12	5	12	29	0		2	20	6	3	29	0.586207		2	14	4	12	30	0.0666667		2	14	7	9	30	0.166667		2	16	8	6	30	0.333333		2	12	5	11	28	0.0357143
	3	23	0	7	30	0.533333		3	23	4	3	30	0.666667		3	22	3	4	29	0.62069		3	21	8	1	30	0.666667		3	23	5	2	30	0.7		3	16	5	12	33	0.121212
	4	13	13	4	30	0.3		4	15	5	11	31	0.129032		4	25	0	5	30	0.666667		4	13	9	8	30	0.166667		4	11	18	1	30	0.333333		4	11	13	5	29	0.206897
	5	20	3	7	30	0.433333		5	25	3	2	30	0.766667		5	26	2	2	30	0.8		5	16	7	7	30	0.3		5	15	12	3	30	0.4		5	12	8	10	30	0.0666667
	6	11	11	8	30	0.1		6	21	5	4	30	0.566667		6	22	2	6	30	0.533333		6	21	3	6	30	0.5		6	25	3	2	30	0.766667		6	10	10	9	29	0.0344828
	7	24	1	5	30	0.633333		7	16	10	3	29	0.448276		7	28	0	2	30	0.866667		7	20	9	1	30	0.633333		7	13	13	3	29	0.344828		7	21	7	2	30	0.633333
	8	16	3	10	29	0.206897		8	22	6	2	30	0.666667		8	21	1	8	30	0.433333		8	25	4	1	30	0.8		8	21	7	2	30	0.633333		8	15	7	8	30	0.233333
	9	26	3	1	30	0.833333		9	21	4	5	30	0.533333		9	26	2	2	30	0.8		9	22	5	3	30	0.633333		9	16	12	2	30	0.466667		9	13	5	12	30	0.0333333
	10	19	8	3	30	0.533333		10	22	3	5	30	0.566667		10	20	4	6	30	0.466667		10	22	3	5	30	0.566667		10	15	9	6	30	0.3		10	16	6	8	30	0.266667
	11	21	5	4	30	0.566667		11	23	1	6	30	0.566667		11	22	4	4	30	0.6		11	24	5	1	30	0.766667		11	19	5	6	30	0.433333		11	14	6	10	30	0.133333
	12	18	5	7	30	0.366667		12	24	3	3	30	0.7		12	25	3	2	30	0.766667		12	20	7	3	30	0.566667		12	17	8	5	30	0.4		12	14	4	12	30	0.0666667
	13	24	2	4	30	0.666667		13	19	10	1	30	0.6		13	24	5	1	30	0.766667		13	24	5	1	30	0.766667		13	23	6	1	30	0.733333		13	20	6	4	30	0.533333
	14	20	5	5	30	0.5		14	15	7	8	30	0.233333		14	21	3	6	30	0.5		14	20	7	3	30	0.566667		14	20	4	6	30	0.466667		14	15	8	7	30	0.266667
	15	23	3	4	30	0.633333		15	17	7	4	28	0.464286		15	24	2	4	30	0.666667		15	20	8	2	30	0.6		15	20	6	4	30	0.533333		15	10	14	6	30	0.133333
	16	19	7	4	30	0.5		16	20	4	6	30	0.466667		16	23	3	4	30	0.633333		16	15	10	5	30	0.333333		16	20	7	3	30	0.566667		16	21	2	7	30	0.466667
2. Descriptive statistics			CantonS	yw	Tβh	Octβ1R	Octβ3R	Oct-TyrR
		Number of values	16	16	16	16	16	16
		Minimum	0	0.1	0.067	0.148	0.133	0.033
		25% Percentile	0.2498	0.452	0.4753	0.3083	0.336	0.067
		Median	0.5	0.567	0.627	0.567	0.45	0.133
		75% Percentile	0.6165	0.6503	0.767	0.6585	0.6165	0.267
		Maximum	0.833	0.767	0.867	0.8	0.767	0.633
		Interquartile Range	0.3667	0.1983	0.2917	0.3502	0.2805	0.2
3. Wilcoxon Signed Rank Test			CantonS	yw	Tβh	Octβ1R	Octβ3R	Oct-TyrR
		Wilcoxon Signed Rank Test
		Sum of signed ranks (W)	120	136	136	136	136	136
		Sum of positive ranks	120	136	136	136	136	136
		Sum of negative ranks	0	0	0	0	0	0
		P value (two tailed)	<0,0001	<0,0001	<0,0001	<0,0001	<0,0001	<0,0001
		Exact or estimate?	Exact	Exact	Exact	Exact	Exact	Exact
		P value summary	****	****	****	****	****	****
		Significant (alpha=0.05)?	Yes	Yes	Yes	Yes	Yes	Yes
4. Test for normal distribution (Shapiro-Wilk test)			CantonS	yw	Tβh	Octβ1R	Octβ3R	Oct-TyrR
		Test for normal distribution
		Shapiro-Wilk test
		W	0.9692	0.8816	0.9229	0.8937	0.9643	0.8438
		P value	0.825	0.0411	0.188	0.0637	0.7391	0.011
		Passed normality test (alpha=0.05)?	Yes	No	Yes	Yes	Yes	No
		P value summary	ns	*	ns	ns	ns	*
		Number of values	16	16	16	16	16	16
5. Kruskal-Wallis test		Kruskal-Wallis test
		P value	0.0002
		Exact or approximate P value?	Approximate
		P value summary	***
		Do the medians vary signif. (P < 0.05)?	Yes
		Number of groups	6
		Kruskal-Wallis statistic	23.98
6. Dunn's multiple comparisons test		Dunn's multiple comparisons test	Mean rank diff,	Significant?	Summary	Adjusted P Value	B-?
		y1w* vs. WT-CS	8.125	No	ns	>0,9999	A	WT-CS
		y1w* vs. Tβh	-11.63	No	ns	>0,9999	C	Tβh
		y1w* vs. Octβ1R	-2.25	No	ns	>0,9999	D	Octβ1R
		y1w* vs. Octβ3R	5.688	No	ns	>0,9999	E	Octβ3R
		y1w* vs. Oct-TyrR	33.25	Yes	**	0.0036	F	Oct-TyrR
		Test details	Mean rank 1	Mean rank 2	Mean rank diff,	n1	n2	Z
		y1w* vs. WT-CS	54.03	45.91	8.125	16	16	0.8259
		y1w* vs. Tβh	54.03	65.66	-11.63	16	16	1.182
		y1w* vs. Octβ1R	54.03	56.28	-2.25	16	16	0.2287
		y1w* vs. Octβ3R	54.03	48.34	5.688	16	16	0.5781
		y1w* vs. Oct-TyrR	54.03	20.78	33.25	16	16	3.38

### Sheet: fructose
Raw data of Figure 2 F
1. Raw data	CantonS							yw							Tβh							Octβ1R							Octβ3R							Oct-TyrR
	n	fructose	Neutral1	agarose	Total1	Pref1		n	fructose	Neutral1	agarose	Total1	Pref1		n	fructose	Neutral1	agarose	Total1	Pref1		n	fructose	Neutral1	agarose	Total1	Pref1		n	fructose	Neutral1	agarose	Total1	Pref1		n	fructose	Neutral1	agarose	Total1	Pref1
	1	17	4	10	31	0.225806		1	14	5	12	31	0.0645161		1	12	7	10	29	0.0689655		1	14	14	3	31	0.354839		1	7	17	6	30	0.0333333		1	15	8	8	31	0.225806
	2	21	0	9	30	0.4		2	15	4	12	31	0.0967742		2	17	7	5	29	0.413793		2	20	3	7	30	0.433333		2	17	13	1	31	0.516129		2	17	5	8	30	0.3
	3	16	1	13	30	0.1		3	24	3	4	31	0.645161		3	20	2	8	30	0.4		3	20	6	4	30	0.533333		3	19	6	4	29	0.517241		3	18	7	8	33	0.30303
	4	23	0	7	30	0.533333		4	22	0	8	30	0.466667		4	21	2	7	30	0.466667		4	19	7	5	31	0.451613		4	16	7	7	30	0.3		4	12	9	9	30	0.1
	5	14	3	13	30	0.0333333		5	12	12	5	29	0.241379		5	19	1	10	30	0.3		5	17	6	7	30	0.333333		5	18	5	7	30	0.366667		5	16	6	8	30	0.266667
	6	17	5	8	30	0.3		6	21	4	5	30	0.533333		6	17	4	8	29	0.310345		6	16	4	10	30	0.2		6	16	11	3	30	0.433333		6	15	7	8	30	0.233333
	7	20	9	1	30	0.633333		7	21	2	7	30	0.466667		7	15	3	13	31	0.0645161		7	17	5	8	30	0.3		7	18	9	3	30	0.5		7	13	6	11	30	0.0666667
	8	26	2	2	30	0.8		8	19	9	2	30	0.566667		8	15	5	10	30	0.166667		8	23	7	0	30	0.766667		8	20	8	2	30	0.6		8	11	9	10	30	0.0333333
	9	22	0	8	30	0.466667		9	20	1	8	29	0.413793		9	12	11	7	30	0.166667		9	19	6	5	30	0.466667		9	17	6	7	30	0.333333		9	18	5	7	30	0.366667
	10	15	8	7	30	0.266667		10	18	3	9	30	0.3		10	16	5	10	31	0.193548		10	15	6	9	30	0.2		10	17	7	6	30	0.366667		10	18	5	7	30	0.366667
	11	26	4	0	30	0.866667		11	15	4	11	30	0.133333		11	15	4	11	30	0.133333		11	21	4	5	30	0.533333		11	20	7	3	30	0.566667		11	19	4	7	30	0.4
	12	21	3	6	30	0.5		12	17	2	11	30	0.2		12	19	5	6	30	0.433333		12	24	2	4	30	0.666667		12	15	4	11	30	0.133333		12	17	8	5	30	0.4
	13	16	0	14	30	0.0666667		13	13	5	12	30	0.0333333		13	15	6	9	30	0.2		13	17	8	5	30	0.4		13	16	5	9	30	0.233333		13	16	2	12	30	0.133333
	14	26	1	3	30	0.766667		14	16	12	2	30	0.466667		14	20	2	8	30	0.4		14	23	4	3	30	0.666667		14	21	6	3	30	0.6		14	13	7	10	30	0.1
	15	18	8	4	30	0.466667		15	13	12	5	30	0.266667		15	17	2	11	30	0.2		15	9	14	5	28	0.142857		15	9	13	8	30	0.0333333		15	11	9	8	28	0.107143
	16	18	1	11	30	0.233333		16	20	3	7	30	0.433333		16	14	2	14	30	0		16	19	6	5	30	0.466667		16	25	3	2	30	0.766667		16	13	9	8	30	0.166667
2. Descriptive statistics			CantonS	yw	Tβh	Octβ1R	Octβ3R	Oct-TyrR
		Number of values	16	16	16	16	16	16
		Minimum	0.033	0.033	0	0.143	0.033	0.033
		25% Percentile	0.2278	0.1498	0.1415	0.3083	0.2498	0.1018
		Median	0.4335	0.357	0.2	0.4425	0.4	0.2295
		75% Percentile	0.608	0.467	0.4	0.533	0.5545	0.351
		Maximum	0.867	0.645	0.467	0.767	0.767	0.4
		Interquartile Range	0.3802	0.3172	0.2585	0.2247	0.3047	0.2492
3. Wilcoxon Signed Rank Test			CantonS	yw	Tβh	Octβ1R	Octβ3R	Oct-TyrR
		Wilcoxon Signed Rank Test
		Sum of signed ranks (W)	136	136	120	136	136	136
		Sum of positive ranks	136	136	120	136	136	136
		Sum of negative ranks	0	0	0	0	0	0
		P value (two tailed)	<0,0001	<0,0001	<0,0001	<0,0001	<0,0001	<0,0001
		Exact or estimate?	Exact	Exact	Exact	Exact	Exact	Exact
		P value summary	****	****	****	****	****	****
		Significant (alpha=0.05)?	Yes	Yes	Yes	Yes	Yes	Yes
4. Test for normal distribution (Shapiro-Wilk test)			CantonS	yw	Tβh	Octβ1R	Octβ3R	Oct-TyrR
		Test for normal distribution
		Shapiro-Wilk test
		W	0.956	0.9468	0.9368	0.9712	0.9597	0.9262
		P value	0.5896	0.4413	0.312	0.8577	0.6572	0.2123
		Passed normality test (alpha=0.05)?	Yes	Yes	Yes	Yes	Yes	Yes
		P value summary	ns	ns	ns	ns	ns	ns
		Number of values	16	16	16	16	16	16
5. Ordinary one way ANOVA		ANOVA summary
		F	3.523
		P value	0.0059
		P value summary	**
		Significant diff. among means (P < 0.05)?	Yes
		R squared	0.1637
6. Dunnett's multiple comparisons test		Dunnett's multiple comparisons test	Mean Diff,	95,00% CI of diff,	Significant?	Summary	Adjusted P Value	B-?
		y1w* vs. WT-CS	-0.08319	-0,2555 to 0,08915	No	ns	0.6089	A	WT-CS
		y1w* vs. Tβh	0.08813	-0,08421 to 0,2605	No	ns	0.5563	C	Tβh
		y1w* vs. Octβ1R	-0.09925	-0,2716 to 0,07308	No	ns	0.4429	D	Octβ1R
		y1w* vs. Octβ3R	-0.06063	-0,2330 to 0,1117	No	ns	0.8364	E	Octβ3R
		y1w* vs. Oct-TyrR	0.1099	-0,06240 to 0,2823	No	ns	0.3457	F	Oct-TyrR
		Test details	Mean 1	Mean 2	Mean Diff,	SE of diff,	n1	n2	q	DF
		y1w* vs. WT-CS	0.3331	0.4163	-0.08319	0.06735	16	16	1.235	90
		y1w* vs. Tβh	0.3331	0.2449	0.08813	0.06735	16	16	1.308	90
		y1w* vs. Octβ1R	0.3331	0.4323	-0.09925	0.06735	16	16	1.474	90
		y1w* vs. Octβ3R	0.3331	0.3937	-0.06063	0.06735	16	16	0.9001	90
		y1w* vs. Oct-TyrR	0.3331	0.2231	0.1099	0.06735	16	16	1.632	90
