## Supplementary Table 6 for "Octopamine receptors at a glance: from expression and anatomical maps to their role in development and behavior in the *Drosophila melanogaster* larva"

### Sheet: NucleotideCollection
BLAST analysis of Trojan OctB2R 3´site of Trojan Exon (PCR product in Figure 6 EII)
Query sequence	TTATTTATTTATTTATTATGATAGA
Database	Nucleotide collection (nr/nt)
Organism	Drosophila melanogaster (taxid:7227)
Optimize for	Highly similar sequences (megablast)
Date and time of BLAST	31 July 2025, 5:07pm
Description	Scientific Name	Max Score	Total Score	Query Cover	E value	Per. ident	Acc. Len	Accession
Drosophila melanogaster strain rover (forR) chromosome 2L	Drosophila melanogaster	50.1	16069	1	7e-06	100	23011313	CP023339.1
Drosophila melanogaster strain rover (forR) chromosome 2R	Drosophila melanogaster	50.1	13414	1	7e-06	100	21146568	CP023338.1
Drosophila melanogaster strain rover (forR) chromosome 3L	Drosophila melanogaster	50.1	17661	1	7e-06	100	24543458	CP023337.1
Drosophila melanogaster strain sitter (fors) chromosome 2L	Drosophila melanogaster	50.1	15639	1	7e-06	100	23011485	CP023333.1
Drosophila melanogaster strain sitter (fors) chromosome 2R	Drosophila melanogaster	50.1	13336	1	7e-06	100	21146707	CP023332.1
Drosophila melanogaster strain sitter (fors) chromosome 3L	Drosophila melanogaster	50.1	17690	1	7e-06	100	24543538	CP023331.1
Drosophila melanogaster strain ANU-1 chromosome 3R	Drosophila melanogaster	50.1	42081	1	7e-06	100	31945788	CP151523.1
Drosophila melanogaster strain ANU-1 chromosome 3L	Drosophila melanogaster	50.1	34651	1	7e-06	100	27877172	CP151522.1
Drosophila melanogaster strain ANU-1 chromosome 2R	Drosophila melanogaster	50.1	31069	1	7e-06	100	25190600	CP151521.1
Drosophila melanogaster strain ANU-1 chromosome 2L	Drosophila melanogaster	50.1	28743	1	7e-06	100	23443578	CP151520.1
Drosophila melanogaster chromosome 3L	Drosophila melanogaster	50.1	31749	1	7e-06	100	28110227	AE014296.5
Drosophila melanogaster chromosome 2R	Drosophila melanogaster	50.1	27214	1	7e-06	100	25286936	AE013599.5
Drosophila melanogaster chromosome 2L	Drosophila melanogaster	50.1	26633	1	7e-06	100	23513712	AE014134.6
Drosophila melanogaster clone BACR24N15, complete sequence	Drosophila melanogaster	50.1	697	1	7e-06	100	158962	AC246436.1
Drosophila melanogaster clone CH221-41O16, complete sequence	Drosophila melanogaster	50.1	473	1	7e-06	100	137355	AC246349.1
Drosophila melanogaster genomic scaffold 211000022279977	Drosophila melanogaster	50.1	1557	1	7e-06	100	598983	CP000188.2
Drosophila melanogaster genomic scaffold 211000022280616	Drosophila melanogaster	50.1	370	1	7e-06	100	189063	CP000344.1
Drosophila melanogaster clone BACR26B15, complete sequence	Drosophila melanogaster	50.1	587	1	7e-06	100	146338	AC013425.2
Drosophila melanogaster, chromosome 2R, region 44C-44D, BAC clone BACR34O23, complete sequence	Drosophila melanogaster	50.1	381	1	7e-06	100	171019	AC099031.1
Drosophila melanogaster, chromosome 2L, region 21D-21D, BAC clone BACR22C14, complete sequence	Drosophila melanogaster	50.1	423	1	7e-06	100	163461	AC008371.4
Drosophila melanogaster I element sequence	Drosophila melanogaster	50.1	78.3	1	7e-06	100	672	AF182948.1
Drosophila melanogaster genomic scaffold 211000022280714	Drosophila melanogaster	50.1	411	1	7e-06	100	110596	CP000195.1
Drosophila melanogaster strain ANU-1 chromosome X	Drosophila melanogaster	50.1	34155	1	7e-06	100	23410087	CP151525.1
Drosophila melanogaster Unmapped_Scaffold_8_D1580_D1567 sequence	Drosophila melanogaster	50.1	80.3	1	7e-06	100	88768	CP007081.1
Drosophila melanogaster chromosome X	Drosophila melanogaster	50.1	31081	1	7e-06	100	23542271	AE014298.5
Drosophila melanogaster clone BACR04M12, complete sequence	Drosophila melanogaster	50.1	584	1	7e-06	100	173418	AC246481.1
Drosophila melanogaster clone BACR03J14, complete sequence	Drosophila melanogaster	50.1	266	1	7e-06	100	195111	AC246471.1
Drosophila melanogaster clone BACR11F21, complete sequence	Drosophila melanogaster	50.1	367	1	7e-06	100	153428	AC246426.1
Drosophila melanogaster clone BACR07M24, complete sequence	Drosophila melanogaster	50.1	377	1	7e-06	100	172308	AC246420.1
Drosophila melanogaster genomic scaffold 211000022280790	Drosophila melanogaster	50.1	3615	1	7e-06	100	1693479	CP000223.3
Drosophila melanogaster genomic scaffold 211000022280785	Drosophila melanogaster	50.1	971	1	7e-06	100	567895	CP000368.1
Drosophila melanogaster genomic scaffold 211000022280662	Drosophila melanogaster	50.1	80.3	1	7e-06	100	38911	CP000345.1
Drosophila melanogaster clone BACR27A22, complete sequence	Drosophila melanogaster	50.1	233	1	7e-06	100	148414	AC013255.5
Drosophila melanogaster clone BACR03L10, complete sequence	Drosophila melanogaster	50.1	538	1	7e-06	100	180498	AC009847.9
Drosophila melanogaster, chromosome 2R, region 44C-44D, BAC clone BACR14B02, complete sequence	Drosophila melanogaster	50.1	526	1	7e-06	100	194036	AC091388.1
Drosophila melanogaster, chromosome 2R, region 44C1-44C5, P1 clones DS08614 and DS00667, complete sequence	Drosophila melanogaster	50.1	260	1	7e-06	100	100575	AC006421.1
Drosophila melanogaster DNA sequence (P1s DS08221 (D130) and DS00738 (D271)), complete sequence	Drosophila melanogaster	50.1	397	1	7e-06	100	111448	AC005334.1
Drosophila melanogaster clone BACR06D22, complete sequence	Drosophila melanogaster	48.1	872	1	3e-05	100	180778	AC246503.1
Drosophila melanogaster clone BACR10F12, complete sequence	Drosophila melanogaster	48.1	767	1	3e-05	100	193292	AC246400.1
Drosophila melanogaster genomic scaffold 211000022280780	Drosophila melanogaster	48.1	1100	1	3e-05	100	371434	CP000218.2
Drosophila melanogaster clone BACR06H06, complete sequence	Drosophila melanogaster	48.1	528	1	3e-05	100	186935	AC013351.7
Drosophila melanogaster clone BACR13A13, complete sequence	Drosophila melanogaster	48.1	411	1	3e-05	100	172746	AC018484.5
Drosophila melanogaster chromosome 3R	Drosophila melanogaster	46.1	39920	1	0.0001	100	32079331	AE014297.3
Drosophila melanogaster clone BACR28E13, complete sequence	Drosophila melanogaster	46.1	463	1	0.0001	100	169661	AC246343.1
Drosophila melanogaster genomic scaffold 211000022280721	Drosophila melanogaster	46.1	1015	1	0.0001	100	480094	CP000207.2
Drosophila melanogaster strain rover (forR) chromosome 3R	Drosophila melanogaster	44.1	22329	1	0.0004	100	27905053	CP023336.1
Drosophila melanogaster strain sitter (fors) chromosome 3R	Drosophila melanogaster	44.1	22258	1	0.0004	100	27905053	CP023330.1
Drosophila melanogaster X BAC RP98-7P13 (Roswell Park Cancer Institute Drosophila BAC Library) complete sequence	Drosophila melanogaster	44.1	325	1	0.0004	100	178077	AC023684.4
Drosophila melanogaster X BAC RP98-18K5 (Roswell Park Cancer Institute Drosophila BAC Library) complete sequence	Drosophila melanogaster	44.1	508	1	0.0004	100	167902	AC104604.7
Drosophila melanogaster, chromosome 3R, region 86C-86C, BAC clone BACR02E04, complete sequence	Drosophila melanogaster	44.1	488	1	0.0004	100	157607	AC007822.4
Drosophila melanogaster, chromosome 3R, region 86C-86C, BAC clone BACR29B06, complete sequence	Drosophila melanogaster	44.1	535	1	0.0004	100	179669	AC008089.3
Drosophila melanogaster strain rover (forR) chromosome X	Drosophila melanogaster	44.1	20061	1	0.0004	100	22422823	CP023335.1
Drosophila melanogaster strain sitter (fors) chromosome X	Drosophila melanogaster	44.1	20097	1	0.0004	100	22422435	CP023329.1
Drosophila melanogaster clone BACR32B09, complete sequence	Drosophila melanogaster	44.1	375	1	0.0004	100	161916	AC246356.1
Drosophila melanogaster clone BACR29O21, complete sequence	Drosophila melanogaster	44.1	351	1	0.0004	100	173671	AC246337.1
Drosophila melanogaster clone BACR35O22, complete sequence	Drosophila melanogaster	44.1	220	0.88	0.0004	100	160444	AC010123.9
{LINE-like I element} [Drosophila melanogaster, Mel2(a), Ig281, Transposon, 978 nt]	Drosophila melanogaster	44.1	70.4	1	0.0004	100	978	S80347.1
Drosophila melanogaster Ecdysone-inducible gene E1 (ImpE1), transcript variant C, mRNA	Drosophila melanogaster	42.1	42.1	0.84	0.002	100	6099	NM_001274648.1
Drosophila melanogaster Ecdysone-inducible gene E1 (ImpE1), transcript variant A, mRNA	Drosophila melanogaster	42.1	42.1	0.84	0.002	100	6043	NM_080110.3
Drosophila melanogaster clone BACR02D14, complete sequence	Drosophila melanogaster	42.1	268	1	0.002	96	167211	AC246411.1
Drosophila melanogaster clone BACR19D10, complete sequence	Drosophila melanogaster	42.1	218	1	0.002	96	109681	AC246288.1
Drosophila melanogaster 3L BAC RP98-13D12 (Roswell Park Cancer Institute Drosophila BAC Library) complete sequence	Drosophila melanogaster	42.1	310	0.84	0.002	100	174712	AC010041.7
Drosophila melanogaster 3L BAC RP98-13E21 (Roswell Park Cancer Institute Drosophila BAC Library) complete sequence	Drosophila melanogaster	42.1	401	0.92	0.002	100	159672	AC010040.6
Drosophila melanogaster genomic scaffold 211000022279293	Drosophila melanogaster	42.1	116	1	0.002	96	57196	CP000169.1
Drosophila melanogaster ecdysone-inducible gene E1 (ImpE1) mRNA, complete cds	Drosophila melanogaster	42.1	42.1	0.84	0.002	100	6048	AF217281.1
Drosophila melanogaster strain rover (forR) chromosome 4	Drosophila melanogaster	42.1	2350	1	0.002	100	1351726	CP023340.1
Drosophila melanogaster strain sitter (fors) chromosome 4	Drosophila melanogaster	42.1	2378	1	0.002	100	1351826	CP023334.1
Drosophila melanogaster strain ANU-1 chromosome 4	Drosophila melanogaster	42.1	3479	1	0.002	100	1325000	CP151524.1
Drosophila melanogaster chromosome 4	Drosophila melanogaster	42.1	3525	1	0.002	100	1348131	AE014135.4
Drosophila melanogaster I507 retrotransposon, complete sequence	Drosophila melanogaster	42.1	72.4	1	0.002	96	6971	DQ988685.1
Drosophila melanogaster clone BACR05D08, complete sequence	Drosophila melanogaster	42.1	634	1	0.002	96	172190	AC007208.13
Drosophila melanogaster clone BACN19N21, complete sequence	Drosophila melanogaster	42.1	403	1	0.002	100	92302	AC010839.7
Drosophila melanogaster clone BACR21B19, complete sequence	Drosophila melanogaster	42.1	799	1	0.002	100	161692	AC011250.6
Drosophila melanogaster genomic scaffold 211000022280660	Drosophila melanogaster	42.1	96.6	1	0.002	96	54196	CP000184.1
Drosophila melanogaster genomic scaffold 211000022280793	Drosophila melanogaster	40.1	1640	0.88	0.006	100	708693	CP000220.2
Drosophila melanogaster genomic scaffold 211000022280770	Drosophila melanogaster	40.1	468	1	0.006	95.83	485088	CP000217.2
Drosophila melanogaster, chromosome 2R, region 56F-57A, BAC clone BACR10H12, complete sequence	Drosophila melanogaster	40.1	229	0.8	0.006	100	166168	AC091635.1
Drosophila melanogaster clone BACR38N06, complete sequence	Drosophila melanogaster	40.1	962	0.84	0.006	100	170770	AC246464.1
Drosophila melanogaster clone BACR02I18, complete sequence	Drosophila melanogaster	40.1	124	0.96	0.006	95.83	175644	AC246367.1
Drosophila melanogaster clone BACR36A03, complete sequence	Drosophila melanogaster	40.1	1253	1	0.006	95.83	165876	AC016368.3
Drosophila melanogaster clone BACR08A11, complete sequence	Drosophila melanogaster	40.1	319	1	0.006	95.83	170478	AC008257.6
Drosophila melanogaster Unmapped_Scaffold_4_D1555_D1692 sequence	Drosophila melanogaster	38.2	262	0.84	0.025	100	86267	CP007080.1
Drosophila melanogaster chromosome Y	Drosophila melanogaster	38.2	4557	0.84	0.025	100	3667352	CP007106.1
Drosophila melanogaster chromosome Y 211000022279755 sequence	Drosophila melanogaster	38.2	68.4	0.76	0.025	100	2694	DS484181.1
Drosophila melanogaster 211000022279573 sequence	Drosophila melanogaster	38.2	161	0.76	0.025	100	2520	DS484253.1
Drosophila melanogaster 211000022280598 sequence	Drosophila melanogaster	38.2	68.4	0.76	0.025	100	2511	DS484256.1
Drosophila melanogaster ectodermal (ect), transcript variant D, mRNA	Drosophila melanogaster	38.2	165	0.76	0.025	100	2426	NM_168401.3
Drosophila melanogaster clone BACR09H16, complete sequence	Drosophila melanogaster	38.2	375	0.88	0.025	100	169371	AC246463.1
Drosophila melanogaster clone BACR11F04, complete sequence	Drosophila melanogaster	38.2	1131	0.76	0.025	100	199980	AC246446.1
Drosophila melanogaster clone BACR38E01, complete sequence	Drosophila melanogaster	38.2	278	0.84	0.025	100	180033	AC246332.1
Drosophila melanogaster sequence scaffold 211000022278741, complete sequence	Drosophila melanogaster	38.2	216	0.8	0.025	100	31460	AC246312.1
Drosophila melanogaster genomic scaffold 211000022280458	Drosophila melanogaster	38.2	551	0.76	0.025	100	218545	CP000183.2
Drosophila melanogaster clone BACR19P12, complete sequence	Drosophila melanogaster	38.2	250	0.76	0.025	100	186607	AC007772.6
Drosophila melanogaster clone BACR06K07, complete sequence	Drosophila melanogaster	38.2	234	0.76	0.025	100	152934	AC104613.2
Drosophila melanogaster clone BACR48M09, complete sequence	Drosophila melanogaster	38.2	331	0.76	0.025	100	165267	AC005711.2
Drosophila melanogaster 3L BAC RP98-2C14 (Roswell Park Cancer Institute Drosophila BAC Library) complete sequence	Drosophila melanogaster	38.2	822	0.84	0.025	100	200859	AC010030.10
Drosophila melanogaster chromosome Y 211000022279688 sequence	Drosophila melanogaster	38.2	106	0.76	0.025	100	5520	DS483790.1
Drosophila melanogaster chromosome 3CEN 211000022279613 sequence	Drosophila melanogaster	38.2	66.4	0.76	0.025	100	3503	DS483965.1
Drosophila melanogaster antisense RNA:CR45171 (asRNA:CR45171), antisense_RNA	Drosophila melanogaster	38.2	64.4	0.84	0.025	100	1024	NR_124863.1
Drosophila melanogaster sequence scaffold 211000022279209, complete sequence	Drosophila melanogaster	38.2	92.7	0.8	0.025	100	21921	AC246448.1

### Sheet: CoreNucleotideDatabase
BLAST analysis of Trojan OctB2R 3´site of Trojan Exon (PCR product in Figure 6 EII)
Query sequence	TTATTTATTTATTTATTATGATAGA
Database	Core nucleotide database (core nt)
Organism	NA
Optimize for	Highly similar sequences (megablast)
Date and time of BLAST	31 July 2025, 5:08pm
Description	Scientific Name	Max Score	Total Score	Query Cover	E value	Per. ident	Acc. Len	Accession
Drosophila melanogaster clone CH221-41O16, complete sequence	Drosophila melanogaster	50.1	162	1	0.003	100	137355	AC246349.1
PREDICTED: Canis lupus baileyi uncharacterized lncRNA (LOC140608580), transcript variant X2, ncRNA	Canis lupus baileyi	50.1	50.1	1	0.003	100	4600	XR_012010563.1
PREDICTED: Canis lupus familiaris uncharacterized LOC111098855 (LOC111098855), transcript variant X2, ncRNA	Canis lupus familiaris	50.1	50.1	1	0.003	100	2943	XR_005369808.1
PREDICTED: Canis lupus baileyi uncharacterized lncRNA (LOC140608580), transcript variant X1, ncRNA	Canis lupus baileyi	50.1	50.1	1	0.003	100	4704	XR_012010562.1
Drosophila melanogaster I element sequence	Drosophila melanogaster	50.1	50.1	1	0.003	100	672	AF182948.1
Drosophila melanogaster genomic scaffold 211000022279977	Drosophila melanogaster	50.1	331	1	0.003	100	598983	CP000188.2
Drosophila melanogaster, chromosome 2R, region 44C-44D, BAC clone BACR34O23, complete sequence	Drosophila melanogaster	50.1	50.1	1	0.003	100	171019	AC099031.1
PREDICTED: Canis lupus dingo uncharacterized LOC112670812 (LOC112670812), transcript variant X2, ncRNA	Canis lupus dingo	50.1	50.1	1	0.003	100	4694	XR_003143243.3
Drosophila melanogaster clone BACR24N15, complete sequence	Drosophila melanogaster	50.1	271	1	0.003	100	158962	AC246436.1
PREDICTED: Canis lupus familiaris uncharacterized LOC111098855 (LOC111098855), transcript variant X1, ncRNA	Canis lupus familiaris	50.1	50.1	1	0.003	100	3042	XR_005306835.1
Drosophila melanogaster genomic scaffold 211000022280616	Drosophila melanogaster	50.1	134	1	0.003	100	189063	CP000344.1
PREDICTED: Canis lupus familiaris uncharacterized LOC111098855 (LOC111098855), transcript variant X1, ncRNA	Canis lupus familiaris	50.1	50.1	1	0.003	100	3047	XR_005369807.1
PREDICTED: Canis lupus familiaris uncharacterized LOC111098855 (LOC111098855), transcript variant X1, ncRNA	Canis lupus familiaris	50.1	50.1	1	0.003	100	3046	XR_005437545.1
PREDICTED: Canis lupus familiaris uncharacterized LOC111098855 (LOC111098855), transcript variant X2, ncRNA	Canis lupus familiaris	50.1	50.1	1	0.003	100	2942	XR_005437546.1
PREDICTED: Canis lupus dingo uncharacterized LOC112670812 (LOC112670812), transcript variant X1, ncRNA	Canis lupus dingo	50.1	50.1	1	0.003	100	4798	XR_004804690.2
PREDICTED: Canis lupus familiaris uncharacterized LOC111098855 (LOC111098855), transcript variant X2, ncRNA	Canis lupus familiaris	50.1	50.1	1	0.003	100	2938	XR_002633179.2
Drosophila melanogaster genomic scaffold 211000022280714	Drosophila melanogaster	50.1	120	1	0.003	100	110596	CP000195.1
Drosophila melanogaster clone BACR26B15, complete sequence	Drosophila melanogaster	50.1	84.2	1	0.003	100	146338	AC013425.2
Drosophila melanogaster, chromosome 2L, region 21D-21D, BAC clone BACR22C14, complete sequence	Drosophila melanogaster	50.1	118	1	0.003	100	163461	AC008371.4
Drosophila melanogaster, chromosome 2R, region 44C-44D, BAC clone BACR14B02, complete sequence	Drosophila melanogaster	50.1	114	1	0.003	100	194036	AC091388.1
Drosophila melanogaster clone BACR11F21, complete sequence	Drosophila melanogaster	50.1	50.1	1	0.003	100	153428	AC246426.1
Drosophila melanogaster DNA sequence (P1s DS08221 (D130) and DS00738 (D271)), complete sequence	Drosophila melanogaster	50.1	84.2	1	0.003	100	111448	AC005334.1
Drosophila melanogaster clone BACR27A22, complete sequence	Drosophila melanogaster	50.1	50.1	1	0.003	100	148414	AC013255.5
Drosophila melanogaster clone BACR03J14, complete sequence	Drosophila melanogaster	50.1	50.1	1	0.003	100	195111	AC246471.1
Canis Familiaris chromosome 32, clone XX-429D1, complete sequence	Canis lupus familiaris	50.1	1586	1	0.003	100	196506	AC188929.4
Drosophila melanogaster genomic scaffold 211000022280662	Drosophila melanogaster	50.1	50.1	1	0.003	100	38911	CP000345.1
Drosophila melanogaster clone BACR07M24, complete sequence	Drosophila melanogaster	50.1	86.2	1	0.003	100	172308	AC246420.1
Drosophila melanogaster clone BACR03L10, complete sequence	Drosophila melanogaster	50.1	158	1	0.003	100	180498	AC009847.9
PREDICTED: Mustela lutreola arylamine N-acetyltransferase 1 (LOC131820345), mRNA	Mustela lutreola	50.1	84.2	1	0.003	100	2678	XM_059155895.1
Drosophila melanogaster genomic scaffold 211000022280790	Drosophila melanogaster	50.1	508	1	0.003	100	1693479	CP000223.3
Drosophila melanogaster clone BACR04M12, complete sequence	Drosophila melanogaster	50.1	156	1	0.003	100	173418	AC246481.1
Drosophila simulans sequence from BAC Clone 24a6	Drosophila simulans	50.1	82.3	1	0.003	100	75868	FQ660551.1
Drosophila melanogaster, chromosome 2R, region 44C1-44C5, P1 clones DS08614 and DS00667, complete sequence	Drosophila melanogaster	50.1	50.1	1	0.003	100	100575	AC006421.1
Drosophila melanogaster genomic scaffold 211000022280785	Drosophila melanogaster	50.1	118	1	0.003	100	567895	CP000368.1
Drosophila melanogaster clone BACR10F12, complete sequence	Drosophila melanogaster	48.1	82.3	1	0.012	100	193292	AC246400.1
Drosophila melanogaster clone BACR13A13, complete sequence	Drosophila melanogaster	48.1	150	0.96	0.012	100	172746	AC018484.5
PREDICTED: Cornus florida 2-methylene-furan-3-one reductase-like (LOC132299086), mRNA	Cornus florida	48.1	48.1	0.96	0.012	100	1443	XM_059795535.1
Drosophila melanogaster genomic scaffold 211000022280780	Drosophila melanogaster	48.1	82.3	1	0.012	100	371434	CP000218.2
Drosophila melanogaster clone BACR06D22, complete sequence	Drosophila melanogaster	48.1	82.3	1	0.012	100	180778	AC246503.1
Drosophila melanogaster clone BACR06H06, complete sequence	Drosophila melanogaster	48.1	114	0.96	0.012	100	186935	AC013351.7
PREDICTED: Canis lupus dingo uncharacterized LOC125752555 (LOC125752555), ncRNA	Canis lupus dingo	48.1	80.3	0.96	0.012	100	2671	XR_007402376.1
Diacrisia sannio genome assembly, chromosome: 2	Diacrisia sannio	48.1	13358	1	0.012	100	29841298	OZ259131.1
Sitta europaea genome assembly, chromosome: 30	Sitta europaea	46.1	836	0.92	0.047	100	5926248	OZ228651.1
Humulus lupulus Saaz DNA, sequence_id:h1tg000144l	Humulus lupulus	46.1	1263	0.92	0.047	100	3176337	AP032109.1
Erebia flavofasciata genome assembly, chromosome: 13	Erebia flavofasciata	46.1	13290	0.92	0.047	100	19548198	OZ182140.1
Viola suecica genome assembly, chromosome: 3	Viola suecica	46.1	26353	0.96	0.047	100	98168139	OZ274298.1
Vitis vinifera, whole genome shotgun sequence, contig VV78X129728.5, clone ENTAV 115	Vitis vinifera	46.1	120	0.92	0.047	100	55980	AM453477.1
Vitis vinifera contig VV78X219310.3, whole genome shotgun sequence	Vitis vinifera	46.1	78.3	0.92	0.047	100	5372	AM483841.2
Sesamum indicum clone TilSSR_5651 microsatellite sesame_5651 sequence	Sesamum indicum	46.1	114	0.92	0.047	100	124	KJ034450.1
Viola orientalis voucher SJUH000438 chloroplast, complete genome	Viola orientalis	46.1	46.1	0.92	0.047	100	157774	NC_068136.1
Viola epipsila genome assembly, chromosome: 3	Viola epipsila	46.1	26319	0.96	0.047	100	98961152	OZ274342.1
3_Tms_b3v08	Timema monikensis	46.1	46.1	0.92	0.047	100	47230	OB797182.1
Cucumis melo genomic chromosome, chr_4	Cucumis melo	46.1	22424	1	0.047	100	33123230	LN713258.1
PREDICTED: Maniola hyperantus allatostatin A receptor 1 (AstA-R1), mRNA	Maniola hyperantus	46.1	46.1	0.92	0.047	100	2869	XM_034974723.2
Viola suecica genome assembly, chromosome: 3	Viola suecica	46.1	26154	0.96	0.047	100	97464461	OZ274320.1
Melanogrammus aeglefinus genome assembly, chromosome: 2	Melanogrammus aeglefinus	46.1	6117	0.92	0.047	100	36170940	OZ180134.1
Viola epipsila genome assembly, chromosome: 5	Viola epipsila	46.1	25624	1	0.047	100	89647663	OZ274287.1
Viola epipsila genome assembly, chromosome: 3	Viola epipsila	46.1	25939	0.96	0.047	100	97201703	OZ274285.1
Erebia flavofasciata genome assembly, chromosome: 5	Erebia flavofasciata	46.1	14927	0.92	0.047	100	23877205	OZ182132.1
Viola suecica genome assembly, chromosome: 4	Viola suecica	46.1	26115	1	0.047	100	90185486	OZ274299.1
Populus trichocarpa clone Pop1-048O04, complete sequence	Populus trichocarpa	46.1	180	0.92	0.047	100	141416	AC149480.1
Mus musculus BAC clone RP23-447G10 from 17, complete sequence	Mus musculus	46.1	558	0.92	0.047	100	195195	AC154288.2
PREDICTED: Rhododendron vialii 3-dehydrosphinganine reductase TSC10A-like (LOC131316734), transcript variant X2, mRNA	Rhododendron vialii	46.1	46.1	0.92	0.047	100	3801	XM_058346165.1
PREDICTED: Cucumis melo uncharacterized LOC103503584 (LOC103503584), mRNA	Cucumis melo	46.1	80.3	0.92	0.047	100	1583	XM_017048037.2
Cucumis melo genomic scaffold, anchoredscaffold01596	Cucumis melo	46.1	5356	1	0.047	100	6563494	LN681824.1
PREDICTED: Epargyreus clarus ELMO domain-containing protein 2 (LOC140750010), mRNA	Epargyreus clarus	46.1	46.1	0.92	0.047	100	2599	XM_073083293.1
Escherichia coli strain 20 chromosome	Escherichia coli	46.1	78.3	0.92	0.047	100	4553923	CP147423.1
Viola suecica genome assembly, chromosome: 4	Viola suecica	46.1	26445	1	0.047	100	91797836	OZ274321.1
Sitta europaea genome assembly, chromosome: 30	Sitta europaea	46.1	973	0.92	0.047	100	5806738	OZ228684.1
Humulus lupulus Saaz DNA, sequence_id:h2tg000489l	Humulus lupulus	46.1	46.1	0.92	0.047	100	53794	AP033925.1
PREDICTED: Chrysemys picta bellii uncharacterized LOC122174225 (LOC122174225), ncRNA	Chrysemys picta bellii	46.1	80.3	0.92	0.047	100	5744	XR_006175778.2
PREDICTED: Diorhabda carinulata PI-PLC X-box domain-containing protein DDB_G0293730 (LOC130902736), mRNA	Diorhabda carinulata	46.1	78.3	0.92	0.047	100	1695	XM_057815002.1
Vitis vinifera, whole genome shotgun sequence, contig VV78X215843.3, clone ENTAV 115	Vitis vinifera	46.1	46.1	0.92	0.047	100	14863	AM462934.1
Homo sapiens chromosome, clone RP11-56P9, complete sequence	Homo sapiens	46.1	866	0.92	0.047	100	190979	AC027369.8
Myrcia isaiana voucher Lucas, 60 ribosomal protein L32 (rpl32) gene, partial cds; and rpl32-trnL intergenic spacer, partial sequence; chloroplast	Myrcia isaiana	46.1	46.1	0.92	0.047	100	565	PP135303.1
Mouse DNA sequence from clone RP23-107N17 on chromosome 17, complete sequence	Mus musculus	46.1	524	0.92	0.047	100	226188	CT009575.8
PREDICTED: Penaeus monodon uncharacterized LOC119598533 (LOC119598533), transcript variant X1, mRNA	Penaeus monodon	46.1	80.3	0.92	0.047	100	1969	XM_037948157.1
Medioppia subpectinata	Medioppia subpectinata	46.1	80.3	0.92	0.047	100	26844	OC854908.1
Dicrocoelium dendriticum genome assembly D_dendriticum_Leon_v1_0_4, scaffold DDEL_contig0035937	Dicrocoelium dendriticum	46.1	46.1	0.92	0.047	100	750	LK748915.1
PREDICTED: Epargyreus clarus protein disulfide-isomerase A5 (LOC140750009), mRNA	Epargyreus clarus	46.1	46.1	0.92	0.047	100	2235	XM_073083292.1
Vitis vinifera contig VV78X070524.16, whole genome shotgun sequence	Vitis vinifera	46.1	182	0.92	0.047	100	17115	AM434783.2
Viola epipsila genome assembly, chromosome: 5	Viola epipsila	46.1	25892	1	0.047	100	90372228	OZ274344.1
Medioppia subpectinata	Medioppia subpectinata	46.1	46.1	0.92	0.047	100	1704	OC884800.1
PREDICTED: Scaptodrosophila lebanonensis vacuolar protein sorting-associated protein 26C (LOC115633941), mRNA	Scaptodrosophila lebanonensis	46.1	46.1	0.92	0.047	100	1304	XM_030531459.1
PREDICTED: Penaeus monodon uncharacterized LOC119598533 (LOC119598533), transcript variant X2, mRNA	Penaeus monodon	46.1	80.3	0.92	0.047	100	2047	XM_037948158.1
Viola epipsila genome assembly, chromosome: 2	Viola epipsila	46.1	29809	0.92	0.047	100	99993016	OZ274284.1
Vitis vinifera contig VV78X053593.3, whole genome shotgun sequence	Vitis vinifera	46.1	118	0.92	0.047	100	12735	AM483981.2
Mus musculus BAC clone RP24-254P6 from 8, complete sequence	Mus musculus	46.1	247	1	0.047	100	197641	AC123816.4
Drosophila melanogaster genomic scaffold 211000022280721	Drosophila melanogaster	46.1	253	1	0.047	100	480094	CP000207.2
Spirometra erinaceieuropaei genome assembly S_erinaceieuropaei, scaffold SPER_scaffold0118174	Spirometra erinaceieuropaei	46.1	78.3	0.92	0.047	100	2946	LN127390.1
PREDICTED: Tubulanus polymorphus transforming growth factor-beta receptor-associated protein 1-like (LOC141913093), mRNA	Tubulanus polymorphus	46.1	46.1	0.92	0.047	100	4490	XM_074804546.1
PREDICTED: Asterias amurensis N-alpha-acetyltransferase 20-like (LOC139947152), mRNA	Asterias amurensis	46.1	148	0.92	0.047	100	1863	XM_071945015.1
PREDICTED: Penaeus monodon uncharacterized LOC119598533 (LOC119598533), transcript variant X3, mRNA	Penaeus monodon	46.1	80.3	0.92	0.047	100	2051	XM_037948159.1
Drosophila melanogaster clone BACR28E13, complete sequence	Drosophila melanogaster	46.1	156	1	0.047	100	169661	AC246343.1
Zebrafish DNA sequence from clone CH211-202E13 in linkage group 17, complete sequence	Danio rerio	46.1	1106	0.92	0.047	100	211277	BX927095.15
Erebia palarica genome assembly, chromosome: 8	Erebia palarica	44.1	14684	0.96	0.19	100	32495175	OZ035991.2
Viola epipsila genome assembly, chromosome: 12	Viola epipsila	44.1	22188	0.88	0.19	100	73913666	OZ274351.1
Viola epipsila genome assembly, chromosome: 11	Viola epipsila	44.1	22943	0.92	0.19	100	79290651	OZ274350.1
Urochloa humidicola genome assembly, chromosome: 1C_hap1	Urochloa humidicola	44.1	5888	0.92	0.19	100	95862230	OZ277585.1
Sphagnum jensenii genome assembly, chromosome: 7	Sphagnum jensenii	44.1	17638	0.88	0.19	100	18566790	OZ276539.1
